# From Genes to Glands: Unraveling the Pivotal Influence of NtAGL66, an AGAMOUS-like Transcription Factor, on Glandular Trichome Development in *Nicotiana tabacum*

**DOI:** 10.1101/2025.04.27.650782

**Authors:** Alice Berhin, Gabriel Walckiers, Manon Peeters, Belkacem El Amraoui, Charles Hachez

## Abstract

Glandular trichomes are specialized epidermal structures that play an essential role in plant defense by synthesizing, storing, and secreting specialized metabolites.

This study investigates the function of *NtAGL66*, an AGAMOUS-like gene in *Nicotiana tabacum*, uncovering its role in the development of secretory heads in long glandular trichomes. Expression profiling reveals that *NtAGL66* is specifically expressed in the developing secretory glands. Functional analyses show that *NtAGL66* overexpression promotes the differentiation of the secretory structure, while CRISPR-Cas9-mediated knockout significantly reduces the capacity of trichomes to form functional secretory glands, highlighting its essential role in trichome specialization.

Transcriptomic (RNA-seq) and functional genomic (DAP-seq) analyses indicate that NtAGL66 regulates also secondary metabolic pathways and is likely involved in broader transcriptional networks, including floral development. Notably, this includes genes such as NtTOE1, previously shown to control both floral organogenesis and glandular trichome formation in tomato. Moreover, NtAGL66 directly regulates the transcription factor NtGL2 through promoter binding.

By identifying an AGAMOUS-like gene as a key regulator of secretory gland development, this study offers novel insights into the genetic mechanisms underlying glandular trichome differentiation and specialized metabolite biosynthesis in *Solanaceae*.
