## Supplementary material for "From Genes to Glands: Unraveling the Pivotal Influence of NtAGL66, an AGAMOUS-like Transcription Factor, on Glandular Trichome Development in *Nicotiana tabacum*": Table S1

### Sheet: SI Table 4 
Library name	Raw reads	Reads after trimming and filtering		Filtered reads mapped to the reference
CRIPSR6A	196866712	174424174	0.886001	133729562	0.67929	27432776	3293898
CRIPSR6B	180748234	158822878	0.878697	123285402	0.682084	29201135	3716959
CRIPSR6C	229932146	208146916	0.905254	158290388	0.688422	21518328	2892121
OE7A	247864128	217971526	0.879399	167071206	0.674044	26335762	3382135
OE7B	211975360	193315256	0.91197	147451220	0.695605	33915734	2585180
OE7C	209722600	188606730	0.899315	164972709	0.786623	31239372	2332203
WT1	213748024	189173048	0.885028	166325866	0.77814	52428768	3108069
WT2	204782214	181186954	0.884779	159756358	0.780128	40183636	6072293
WT3	282947179	248993518	0.88	218758147	0.773141	23879954	3419372
