## Supplementary material for "From Genes to Glands: Unraveling the Pivotal Influence of NtAGL66, an AGAMOUS-like Transcription Factor, on Glandular Trichome Development in *Nicotiana tabacum*": Table S3

### Sheet: AGL66 OE up
Analysis Type:	PANTHER Overrepresentation Test (Released 20240807)
Annotation Version and Release Date:	GO Ontology database DOI: 10.5281/zenodo.14861039 Released 2025-02-06
Analyzed List:	OEplus.csv (Nicotiana tabacum)
Reference List:	background ALG66.csv (Nicotiana tabacum)
Test Type:	FISHER
Correction:	FDR
GO biological process complete	background ALG66.csv - REFLIST (45571)	OEplus.csv (874)	OEplus.csv (expected)	OEplus.csv (over/under)	OEplus.csv (fold Enrichment)	OEplus.csv (raw P-value)	OEplus.csv (FDR)
positive regulation of organ growth (GO:0046622)	2	2	0.04	+	52.14	0.000367	0.0162
positive regulation of developmental growth (GO:0048639)	2	2	0.04	+	52.14	0.000367	0.016
regulation of auxin polar transport (GO:2000012)	4	3	0.08	+	39.11	2.77e-05	0.00194
nitrate transmembrane transport (GO:0015706)	22	4	0.42	+	9.48	0.000746	0.0286
nitrate import (GO:1902025)	23	4	0.44	+	9.07	0.00089	0.0334
acidic amino acid transport (GO:0015800)	25	4	0.48	+	8.34	0.00123	0.0427
abscisic acid-activated signaling pathway (GO:0009738)	70	9	1.34	+	6.7	7.7e-06	0.000687
cellular response to abscisic acid stimulus (GO:0071215)	70	9	1.34	+	6.7	7.7e-06	0.00067
cellular response to alcohol (GO:0097306)	70	9	1.34	+	6.7	7.7e-06	0.000654
gibberellin metabolic process (GO:0009685)	50	6	0.96	+	6.26	0.000379	0.0163
xenobiotic export from cell (GO:0046618)	90	10	1.73	+	5.79	9.18e-06	0.000761
xenobiotic detoxification by transmembrane export across the plasma membrane (GO:1990961)	90	10	1.73	+	5.79	9.18e-06	0.000744
cytokinin-activated signaling pathway (GO:0009736)	91	9	1.75	+	5.16	6.49e-05	0.00421
response to cytokinin (GO:0009735)	91	9	1.75	+	5.16	6.49e-05	0.00413
cellular response to cytokinin stimulus (GO:0071368)	91	9	1.75	+	5.16	6.49e-05	0.00406
diterpenoid metabolic process (GO:0016101)	85	8	1.63	+	4.91	0.000232	0.0109
response to abscisic acid (GO:0009737)	101	9	1.94	+	4.65	0.000146	0.0084
response to alcohol (GO:0097305)	101	9	1.94	+	4.65	0.000146	0.00826
xenobiotic transport (GO:0042908)	114	10	2.19	+	4.57	7.23e-05	0.00445
inorganic anion transmembrane transport (GO:0098661)	104	9	1.99	+	4.51	0.000183	0.00957
export across plasma membrane (GO:0140115)	118	10	2.26	+	4.42	9.67e-05	0.00575
response to toxic substance (GO:0009636)	393	32	7.54	+	4.25	1.01e-11	3.28e-09
cellular response to ethylene stimulus (GO:0071369)	125	10	2.4	+	4.17	0.000156	0.0087
ethylene-activated signaling pathway (GO:0009873)	125	10	2.4	+	4.17	0.000156	0.00857
detoxification (GO:0098754)	390	31	7.48	+	4.14	3.91e-11	1.07e-08
phosphorelay signal transduction system (GO:0000160)	215	17	4.12	+	4.12	1.06e-06	0.000126
cellular oxidant detoxification (GO:0098869)	265	20	5.08	+	3.94	2.58e-07	3.54e-05
cellular response to toxic substance (GO:0097237)	289	21	5.54	+	3.79	2.46e-07	3.65e-05
cellular detoxification (GO:1990748)	289	21	5.54	+	3.79	2.46e-07	3.5e-05
coumarin biosynthetic process (GO:0009805)	153	11	2.93	+	3.75	0.000192	0.00993
coumarin metabolic process (GO:0009804)	153	11	2.93	+	3.75	0.000192	0.00979
response to molecule of fungal origin (GO:0002238)	153	11	2.93	+	3.75	0.000192	0.00965
amino acid transmembrane transport (GO:0003333)	146	10	2.8	+	3.57	0.000545	0.0228
inorganic anion transport (GO:0015698)	161	11	3.09	+	3.56	0.000299	0.0138
hormone-mediated signaling pathway (GO:0009755)	662	45	12.7	+	3.54	3.97e-13	2.02e-10
cellular response to hormone stimulus (GO:0032870)	662	45	12.7	+	3.54	3.97e-13	1.77e-10
cellular response to endogenous stimulus (GO:0071495)	664	45	12.73	+	3.53	4.41e-13	1.75e-10
response to ethylene (GO:0009723)	152	10	2.92	+	3.43	0.000745	0.0289
terpenoid metabolic process (GO:0006721)	200	13	3.84	+	3.39	0.000144	0.00841
cellular response to chemical stimulus (GO:0070887)	1035	66	19.85	+	3.32	2.73e-17	3.25e-14
hydrogen peroxide catabolic process (GO:0042744)	157	10	3.01	+	3.32	0.000955	0.0348
hydrogen peroxide metabolic process (GO:0042743)	157	10	3.01	+	3.32	0.000955	0.0344
response to fungus (GO:0009620)	191	12	3.66	+	3.28	0.000349	0.0158
response to hormone (GO:0009725)	940	59	18.03	+	3.27	2.84e-15	2.03e-12
response to endogenous stimulus (GO:0009719)	942	59	18.07	+	3.27	3.12e-15	1.85e-12
cellular response to lipid (GO:0071396)	181	11	3.47	+	3.17	0.0008	0.0303
response to chemical (GO:0042221)	1705	97	32.7	+	2.97	1.8e-21	6.43e-18
isoprenoid metabolic process (GO:0006720)	264	15	5.06	+	2.96	0.000204	0.00995
response to auxin (GO:0009733)	392	21	7.52	+	2.79	2.87e-05	0.00197
response to light stimulus (GO:0009416)	264	14	5.06	+	2.77	0.00065	0.026
secondary metabolite biosynthetic process (GO:0044550)	253	13	4.85	+	2.68	0.00133	0.0455
response to lipid (GO:0033993)	253	13	4.85	+	2.68	0.00133	0.0451
response to radiation (GO:0009314)	274	14	5.26	+	2.66	0.000932	0.0342
phenylpropanoid metabolic process (GO:0009698)	350	17	6.71	+	2.53	0.000497	0.0211
secondary metabolic process (GO:0019748)	386	18	7.4	+	2.43	0.000556	0.0231
signaling (GO:0023052)	1981	78	37.99	+	2.05	2.54e-09	5.34e-07
signal transduction (GO:0007165)	1981	78	37.99	+	2.05	2.54e-09	5.04e-07
cell communication (GO:0007154)	1985	78	38.07	+	2.05	2.72e-09	5.1e-07
defense response (GO:0006952)	1305	51	25.03	+	2.04	2.68e-06	0.000274
response to stimulus (GO:0050896)	5594	200	107.29	+	1.86	1.77e-18	3.16e-15
response to external stimulus (GO:0009605)	1060	37	20.33	+	1.82	0.00058	0.0238
cellular response to stimulus (GO:0051716)	3499	112	67.11	+	1.67	1.13e-07	1.92e-05
transmembrane transport (GO:0055085)	2440	78	46.8	+	1.67	1.3e-05	0.00101
regulation of biological process (GO:0050789)	6707	165	128.63	+	1.28	0.000722	0.0283
biological regulation (GO:0065007)	7060	171	135.4	+	1.26	0.00111	0.0395
metabolic process (GO:0008152)	14324	213	274.72	-	0.78	4.07e-06	0.000404
primary metabolic process (GO:0044238)	12226	166	234.48	-	0.71	6.18e-08	1.1e-05
biosynthetic process (GO:0009058)	6766	85	129.76	-	0.66	7.46e-06	0.000682
cellular component organization (GO:0016043)	3777	47	72.44	-	0.65	0.00123	0.043
cellular component organization or biogenesis (GO:0071840)	4341	49	83.26	-	0.59	2.62e-05	0.00187
protein metabolic process (GO:0019538)	4198	39	80.51	-	0.48	1.21e-07	1.96e-05
macromolecule metabolic process (GO:0043170)	8312	75	159.41	-	0.47	6.53e-16	5.82e-13
nucleobase-containing compound metabolic process (GO:0006139)	4507	37	86.44	-	0.43	4.71e-10	1.2e-07
organelle organization (GO:0006996)	1745	14	33.47	-	0.42	0.000167	0.00903
nucleic acid metabolic process (GO:0090304)	3702	27	71	-	0.38	9.14e-10	2.17e-07
macromolecule modification (GO:0043412)	2085	15	39.99	-	0.38	5.85e-06	0.000549
cellular component biogenesis (GO:0044085)	1702	12	32.64	-	0.37	4.29e-05	0.00289
macromolecule catabolic process (GO:0009057)	1438	10	27.58	-	0.36	0.000177	0.00942
nucleobase-containing compound biosynthetic process (GO:0034654)	2515	17	48.23	-	0.35	1.84e-07	2.85e-05
macromolecule biosynthetic process (GO:0009059)	4316	29	82.78	-	0.35	1.52e-12	5.42e-10
nucleic acid biosynthetic process (GO:0141187)	2130	14	40.85	-	0.34	1.38e-06	0.000159
gene expression (GO:0010467)	3739	24	71.71	-	0.33	2.42e-11	7.18e-09
RNA metabolic process (GO:0016070)	2833	17	54.33	-	0.31	1.87e-09	4.17e-07
cellular component assembly (GO:0022607)	1003	6	19.24	-	0.31	0.00066	0.0262
macromolecule localization (GO:0033036)	1698	10	32.57	-	0.31	5.03e-06	0.000485
RNA biosynthetic process (GO:0032774)	2042	12	39.16	-	0.31	3.59e-07	4.57e-05
establishment of localization in cell (GO:0051649)	1054	6	20.21	-	0.3	0.000364	0.0162
cellular localization (GO:0051641)	1699	8	32.58	-	0.25	3.1e-07	4.1e-05
proteolysis involved in protein catabolic process (GO:0051603)	906	4	17.38	-	0.23	0.000203	0.01
protein catabolic process (GO:0030163)	914	4	17.53	-	0.23	0.000206	0.00995
protein transport (GO:0015031)	1164	5	22.32	-	0.22	1.8e-05	0.00134
ubiquitin-dependent protein catabolic process (GO:0006511)	701	3	13.44	-	0.22	0.00122	0.043
protein localization (GO:0008104)	1404	6	26.93	-	0.22	1.54e-06	0.000171
cellular macromolecule localization (GO:0070727)	1407	6	26.98	-	0.22	1.54e-06	0.000166
modification-dependent protein catabolic process (GO:0019941)	732	3	14.04	-	0.21	0.000908	0.0337
modification-dependent macromolecule catabolic process (GO:0043632)	738	3	14.15	-	0.21	0.000624	0.0253
RNA processing (GO:0006396)	1497	6	28.71	-	0.21	4.09e-07	5.03e-05
intracellular transport (GO:0046907)	1002	4	19.22	-	0.21	5.61e-05	0.0037
establishment of protein localization (GO:0045184)	1295	5	24.84	-	0.2	2.5e-06	0.000262
translation (GO:0006412)	1093	4	20.96	-	0.19	1e-05	0.000793
vesicle-mediated transport (GO:0016192)	951	3	18.24	-	0.16	2.09e-05	0.00152
ribonucleoprotein complex biogenesis (GO:0022613)	774	2	14.84	-	0.13	8.87e-05	0.00536
rRNA processing (GO:0006364)	435	0	8.34	-	< 0.01	0.000336	0.0154
rRNA metabolic process (GO:0016072)	456	0	8.75	-	< 0.01	0.000228	0.0108
ribosome biogenesis (GO:0042254)	606	0	11.62	-	< 0.01	1.58e-05	0.0012

### Sheet: AGL66 KO down
Analysis Type:	PANTHER Overrepresentation Test (Released 20240807)
Annotation Version and Release Date:	GO Ontology database DOI: 10.5281/zenodo.14861039 Released 2025-02-06
Analyzed List:	KOmoins.csv (Nicotiana tabacum)
Reference List:	background ALG66.csv (Nicotiana tabacum)
Test Type:	FISHER
Correction:	FDR
GO biological process complete	background ALG66.csv - REFLIST (45571)	KOmoins.csv (982)	KOmoins.csv (expected)	KOmoins.csv (over/under)	KOmoins.csv (fold Enrichment)	KOmoins.csv (raw P-value)	KOmoins.csv (FDR)
inositol catabolic process (GO:0019310)	8	3	0.17	+	17.4	0.000515	0.0287
nitrate transmembrane transport (GO:0015706)	22	6	0.47	+	12.66	5.48e-06	0.00108
nitrate import (GO:1902025)	23	6	0.5	+	12.11	7.27e-06	0.0013
response to nitrate (GO:0010167)	16	4	0.34	+	11.6	0.000317	0.0198
cold acclimation (GO:0009631)	17	4	0.37	+	10.92	0.000408	0.0234
L-ascorbic acid biosynthetic process (GO:0019853)	18	4	0.39	+	10.31	0.000515	0.0283
auxin biosynthetic process (GO:0009851)	19	4	0.41	+	9.77	0.000642	0.0322
lactone biosynthetic process (GO:1901336)	20	4	0.43	+	9.28	0.000788	0.037
flavonoid biosynthetic process (GO:0009813)	41	8	0.88	+	9.05	2.3e-06	0.000586
flavonoid metabolic process (GO:0009812)	41	8	0.88	+	9.05	2.3e-06	0.000547
L-ascorbic acid metabolic process (GO:0019852)	21	4	0.45	+	8.84	0.000957	0.0438
guard cell differentiation (GO:0010052)	32	6	0.69	+	8.7	5.53e-05	0.00705
stomatal complex development (GO:0010374)	34	6	0.73	+	8.19	7.92e-05	0.00784
stomatal complex morphogenesis (GO:0010103)	34	6	0.73	+	8.19	7.92e-05	0.00763
plant epidermal cell differentiation (GO:0090627)	35	6	0.75	+	7.96	9.38e-05	0.00858
plant epidermis morphogenesis (GO:0090626)	48	8	1.03	+	7.73	7.95e-06	0.00135
trehalose biosynthetic process (GO:0005992)	38	6	0.82	+	7.33	0.000151	0.0128
plant epidermis development (GO:0090558)	51	8	1.1	+	7.28	1.27e-05	0.00196
auxin metabolic process (GO:0009850)	33	5	0.71	+	7.03	0.000661	0.0328
shoot system morphogenesis (GO:0010016)	40	6	0.86	+	6.96	0.000202	0.015
purine nucleoside transmembrane transport (GO:0015860)	34	5	0.73	+	6.82	0.000762	0.0362
trehalose metabolic process (GO:0005991)	41	6	0.88	+	6.79	0.000233	0.0163
purine nucleobase transmembrane transport (GO:1904823)	42	6	0.91	+	6.63	0.000267	0.0179
purine nucleobase transport (GO:0006863)	42	6	0.91	+	6.63	0.000267	0.0176
post-embryonic plant morphogenesis (GO:0090698)	44	6	0.95	+	6.33	0.000346	0.0209
nucleobase transport (GO:0015851)	50	6	1.08	+	5.57	0.000698	0.0341
disaccharide biosynthetic process (GO:0046351)	50	6	1.08	+	5.57	0.000698	0.0337
diterpenoid biosynthetic process (GO:0016102)	66	7	1.42	+	4.92	0.000545	0.0278
cytokinin-activated signaling pathway (GO:0009736)	91	9	1.96	+	4.59	0.000156	0.013
response to cytokinin (GO:0009735)	91	9	1.96	+	4.59	0.000156	0.0127
cellular response to cytokinin stimulus (GO:0071368)	91	9	1.96	+	4.59	0.000156	0.0124
anatomical structure morphogenesis (GO:0009653)	185	13	3.99	+	3.26	0.000206	0.015
phosphorelay signal transduction system (GO:0000160)	215	13	4.63	+	2.81	0.000862	0.0399
response to radiation (GO:0009314)	274	15	5.9	+	2.54	0.000995	0.0443
response to oxygen-containing compound (GO:1901700)	498	24	10.73	+	2.24	0.00027	0.0175
response to hormone (GO:0009725)	940	44	20.26	+	2.17	2.07e-06	0.000614
response to endogenous stimulus (GO:0009719)	942	44	20.3	+	2.17	2.16e-06	0.000592
response to abiotic stimulus (GO:0009628)	648	29	13.96	+	2.08	0.000294	0.0187
response to chemical (GO:0042221)	1705	66	36.74	+	1.8	5.46e-06	0.00115
response to stimulus (GO:0050896)	5594	165	120.54	+	1.37	2.79e-05	0.00399
cellular process (GO:0009987)	22235	410	479.14	-	0.86	8.22e-06	0.00133
primary metabolic process (GO:0044238)	12226	203	263.46	-	0.77	7.26e-06	0.00136
biosynthetic process (GO:0009058)	6766	96	145.8	-	0.66	2.76e-06	0.000614
cellular component organization (GO:0016043)	3777	47	81.39	-	0.58	2.32e-05	0.00345
macromolecule metabolic process (GO:0043170)	8312	101	179.11	-	0.56	4.14e-12	2.46e-09
cellular component organization or biogenesis (GO:0071840)	4341	50	93.54	-	0.53	2.83e-07	9.18e-05
organelle organization (GO:0006996)	1745	16	37.6	-	0.43	7.13e-05	0.0077
macromolecule localization (GO:0033036)	1698	15	36.59	-	0.41	5.6e-05	0.00688
cellular localization (GO:0051641)	1699	15	36.61	-	0.41	5.6e-05	0.00665
cellular component biogenesis (GO:0044085)	1702	15	36.68	-	0.41	5.61e-05	0.00646
phosphate-containing compound metabolic process (GO:0006796)	1261	11	27.17	-	0.4	0.000536	0.0281
phosphorus metabolic process (GO:0006793)	1261	11	27.17	-	0.4	0.000536	0.0277
protein transport (GO:0015031)	1164	10	25.08	-	0.4	0.000961	0.0434
protein localization (GO:0008104)	1404	11	30.25	-	0.36	7.6e-05	0.00797
cellular macromolecule localization (GO:0070727)	1407	11	30.32	-	0.36	7.65e-05	0.0078
establishment of protein localization (GO:0045184)	1295	10	27.91	-	0.36	0.000133	0.0115
macromolecule biosynthetic process (GO:0009059)	4316	31	93	-	0.33	9.42e-15	8.4e-12
intracellular transport (GO:0046907)	1002	7	21.59	-	0.32	0.000384	0.0228
gene expression (GO:0010467)	3739	26	80.57	-	0.32	3.76e-13	2.68e-10
translation (GO:0006412)	1093	7	23.55	-	0.3	0.00012	0.0107
vesicle-mediated transport (GO:0016192)	951	6	20.49	-	0.29	0.000264	0.0181
nucleobase-containing compound biosynthetic process (GO:0034654)	2515	14	54.2	-	0.26	4.41e-11	1.97e-08
mRNA metabolic process (GO:0016071)	900	5	19.39	-	0.26	0.000173	0.0131
nucleobase-containing compound metabolic process (GO:0006139)	4507	24	97.12	-	0.25	4.12e-20	1.47e-16
RNA modification (GO:0009451)	771	4	16.61	-	0.24	0.00039	0.0228
RNA biosynthetic process (GO:0032774)	2042	9	44	-	0.2	1.29e-10	5.12e-08
DNA metabolic process (GO:0006259)	912	4	19.65	-	0.2	4.06e-05	0.00557
DNA repair (GO:0006281)	686	3	14.78	-	0.2	0.000458	0.0259
nucleic acid metabolic process (GO:0090304)	3702	16	79.77	-	0.2	4.86e-19	8.67e-16
RNA metabolic process (GO:0016070)	2833	12	61.05	-	0.2	8.2e-15	9.75e-12
nucleic acid biosynthetic process (GO:0141187)	2130	9	45.9	-	0.2	2.27e-11	1.15e-08
DNA damage response (GO:0006974)	735	3	15.84	-	0.19	0.000163	0.0126
ribonucleoprotein complex biogenesis (GO:0022613)	774	3	16.68	-	0.18	8.3e-05	0.00779
mRNA processing (GO:0006397)	691	2	14.89	-	0.13	5.82e-05	0.00649
RNA processing (GO:0006396)	1497	4	32.26	-	0.12	5.44e-10	1.94e-07
tRNA metabolic process (GO:0006399)	406	0	8.75	-	< 0.01	0.000226	0.0161
RNA splicing, via transesterification reactions with bulged adenosine as nucleophile (GO:0000377)	383	0	8.25	-	< 0.01	0.000521	0.0281
RNA splicing, via transesterification reactions (GO:0000375)	383	0	8.25	-	< 0.01	0.000521	0.0277
RNA splicing (GO:0008380)	476	0	10.26	-	< 0.01	4.79e-05	0.00633
purine nucleotide metabolic process (GO:0006163)	397	0	8.55	-	< 0.01	0.000343	0.0211

### Sheet: AGL66 OE down
Analysis Type:	PANTHER Overrepresentation Test (Released 20240807)
Annotation Version and Release Date:	GO Ontology database DOI: 10.5281/zenodo.14861039 Released 2025-02-06
Analyzed List:	OEmoins.csv (Nicotiana tabacum)
Reference List:	background ALG66.csv (Nicotiana tabacum)
Test Type:	FISHER
Correction:	FDR
GO biological process complete	background ALG66.csv - REFLIST (45571)	OEmoins.csv (923)	OEmoins.csv (expected)	OEmoins.csv (over/under)	OEmoins.csv (fold Enrichment)	OEmoins.csv (raw P-value)	OEmoins.csv (FDR)
terpenoid catabolic process (GO:0016115)	19	6	0.38	+	15.59	1.47e-06	0.000309
diterpenoid catabolic process (GO:0016103)	19	6	0.38	+	15.59	1.47e-06	0.000291
gibberellin catabolic process (GO:0045487)	19	6	0.38	+	15.59	1.47e-06	0.000276
isoprenoid catabolic process (GO:0008300)	28	6	0.57	+	10.58	1.75e-05	0.00183
formaldehyde catabolic process (GO:0046294)	19	4	0.38	+	10.39	0.000508	0.0355
formaldehyde metabolic process (GO:0046292)	19	4	0.38	+	10.39	0.000508	0.0349
glucosamine-containing compound catabolic process (GO:1901072)	34	7	0.69	+	10.16	4.56e-06	0.00074
chitin catabolic process (GO:0006032)	34	7	0.69	+	10.16	4.56e-06	0.000708
chitin metabolic process (GO:0006030)	34	7	0.69	+	10.16	4.56e-06	0.000678
aminoglycan catabolic process (GO:0006026)	34	7	0.69	+	10.16	4.56e-06	0.000651
amino sugar catabolic process (GO:0046348)	34	7	0.69	+	10.16	4.56e-06	0.000626
glucosamine-containing compound metabolic process (GO:1901071)	43	7	0.87	+	8.04	2.33e-05	0.00238
gibberellin metabolic process (GO:0009685)	50	8	1.01	+	7.9	6.95e-06	0.000855
defense response to fungus (GO:0050832)	38	6	0.77	+	7.8	0.000108	0.00818
aminoglycan metabolic process (GO:0006022)	48	7	0.97	+	7.2	4.88e-05	0.00425
diterpenoid metabolic process (GO:0016101)	85	11	1.72	+	6.39	1.21e-06	0.00027
amino sugar metabolic process (GO:0006040)	62	7	1.26	+	5.57	0.000255	0.0186
response to fungus (GO:0009620)	191	16	3.87	+	4.14	2.06e-06	0.000349
terpenoid metabolic process (GO:0006721)	200	14	4.05	+	3.46	6.5e-05	0.00552
positive regulation of transcription by RNA polymerase II (GO:0045944)	231	15	4.68	+	3.21	8.48e-05	0.00687
isoprenoid metabolic process (GO:0006720)	264	17	5.35	+	3.18	3.26e-05	0.00306
lipid catabolic process (GO:0016042)	294	18	5.95	+	3.02	3.76e-05	0.00344
secondary metabolic process (GO:0019748)	386	19	7.82	+	2.43	0.000396	0.0283
defense response (GO:0006952)	1305	59	26.43	+	2.23	1.91e-08	7.55e-06
lipid metabolic process (GO:0006629)	2069	70	41.91	+	1.67	4e-05	0.00356
response to stimulus (GO:0050896)	5594	161	113.3	+	1.42	4.68e-06	0.000619
metabolic process (GO:0008152)	14324	243	290.12	-	0.84	0.000662	0.0445
cellular process (GO:0009987)	22235	361	450.35	-	0.8	2.87e-09	1.28e-06
primary metabolic process (GO:0044238)	12226	190	247.63	-	0.77	1.09e-05	0.00121
protein metabolic process (GO:0019538)	4198	46	85.03	-	0.54	1.63e-06	0.00029
cellular component organization (GO:0016043)	3777	41	76.5	-	0.54	5.41e-06	0.000689
cellular component organization or biogenesis (GO:0071840)	4341	46	87.92	-	0.52	3.96e-07	0.000109
macromolecule metabolic process (GO:0043170)	8312	85	168.35	-	0.5	1.13e-14	2.02e-11
macromolecule modification (GO:0043412)	2085	18	42.23	-	0.43	3.01e-05	0.0029
macromolecule biosynthetic process (GO:0009059)	4316	36	87.42	-	0.41	9.83e-11	7.01e-08
gene expression (GO:0010467)	3739	29	75.73	-	0.38	2.93e-10	1.74e-07
nucleobase-containing compound metabolic process (GO:0006139)	4507	33	91.29	-	0.36	3.65e-13	4.34e-10
cellular macromolecule localization (GO:0070727)	1407	9	28.5	-	0.32	2.91e-05	0.00289
protein transport (GO:0015031)	1164	7	23.58	-	0.3	8.39e-05	0.00696
RNA processing (GO:0006396)	1497	9	30.32	-	0.3	8.88e-06	0.00102
nucleobase-containing compound biosynthetic process (GO:0034654)	2515	15	50.94	-	0.29	2.32e-09	1.18e-06
cellular localization (GO:0051641)	1699	10	34.41	-	0.29	1.06e-06	0.000271
RNA biosynthetic process (GO:0032774)	2042	12	41.36	-	0.29	7.77e-08	2.52e-05
protein localization (GO:0008104)	1404	8	28.44	-	0.28	7.7e-06	0.000916
establishment of localization in cell (GO:0051649)	1054	6	21.35	-	0.28	0.000142	0.0106
nucleic acid biosynthetic process (GO:0141187)	2130	12	43.14	-	0.28	2.24e-08	8e-06
establishment of protein localization (GO:0045184)	1295	7	26.23	-	0.27	1.3e-05	0.0014
nucleic acid metabolic process (GO:0090304)	3702	20	74.98	-	0.27	1.1e-14	3.92e-11
organelle organization (GO:0006996)	1745	9	35.34	-	0.25	1.39e-07	4.12e-05
intracellular transport (GO:0046907)	1002	5	20.29	-	0.25	9.2e-05	0.00729
RNA metabolic process (GO:0016070)	2833	14	57.38	-	0.24	4.21e-12	3.75e-09
mRNA metabolic process (GO:0016071)	900	4	18.23	-	0.22	0.000105	0.00817
vesicle-mediated transport (GO:0016192)	951	2	19.26	-	0.1	1.12e-06	0.000267

### Sheet: AGL66 KO up
Analysis Type:	PANTHER Overrepresentation Test (Released 20240807)
Annotation Version and Release Date:	GO Ontology database DOI: 10.5281/zenodo.14861039 Released 2025-02-06
Analyzed List:	KOplus.csv (Nicotiana tabacum)
Reference List:	background ALG66.csv (Nicotiana tabacum)
Test Type:	FISHER
Correction:	FDR
GO biological process complete	background ALG66.csv - REFLIST (45571)	KOplus.csv (1016)	KOplus.csv (expected)	KOplus.csv (over/under)	KOplus.csv (fold Enrichment)	KOplus.csv (raw P-value)	KOplus.csv (FDR)
nicotianamine biosynthetic process (GO:0030418)	3	3	0.07	+	44.85	1.1e-05	0.00054
nicotianamine metabolic process (GO:0030417)	3	3	0.07	+	44.85	1.1e-05	0.000532
tricarboxylic acid biosynthetic process (GO:0072351)	3	3	0.07	+	44.85	1.1e-05	0.000525
style development (GO:0048479)	3	2	0.07	+	29.9	0.00147	0.0374
meristem determinacy (GO:0010022)	3	2	0.07	+	29.9	0.00147	0.0371
floral meristem determinacy (GO:0010582)	3	2	0.07	+	29.9	0.00147	0.0369
cytokinin biosynthetic process (GO:0009691)	48	9	1.07	+	8.41	1.01e-06	6e-05
defense response to fungus (GO:0050832)	38	7	0.85	+	8.26	1.85e-05	0.000825
meristem development (GO:0048507)	60	10	1.34	+	7.48	7.98e-07	5.27e-05
cytokinin metabolic process (GO:0009690)	61	10	1.36	+	7.35	9.35e-07	5.75e-05
sulfate transmembrane transport (GO:1902358)	34	5	0.76	+	6.6	0.000887	0.0238
defense response to bacterium (GO:0042742)	42	6	0.94	+	6.41	0.00032	0.00983
positive regulation of transcription by RNA polymerase II (GO:0045944)	231	32	5.15	+	6.21	2.19e-16	1.12e-13
post-embryonic plant morphogenesis (GO:0090698)	44	6	0.98	+	6.12	0.000414	0.0119
meristem maintenance (GO:0010073)	52	7	1.16	+	6.04	0.00015	0.00513
hormone biosynthetic process (GO:0042446)	67	9	1.49	+	6.03	1.76e-05	0.000796
carbohydrate transmembrane transport (GO:0034219)	96	11	2.14	+	5.14	1.01e-05	0.000513
hormone metabolic process (GO:0042445)	125	14	2.79	+	5.02	8.5e-07	5.51e-05
tissue development (GO:0009888)	136	15	3.03	+	4.95	4.25e-07	2.97e-05
cytokinin-activated signaling pathway (GO:0009736)	91	10	2.03	+	4.93	3.65e-05	0.0015
response to cytokinin (GO:0009735)	91	10	2.03	+	4.93	3.65e-05	0.00148
cellular response to cytokinin stimulus (GO:0071368)	91	10	2.03	+	4.93	3.65e-05	0.00146
carbohydrate transport (GO:0008643)	108	11	2.41	+	4.57	3.09e-05	0.00134
regulation of hormone levels (GO:0010817)	169	16	3.77	+	4.25	1.4e-06	8.21e-05
positive regulation of DNA-templated transcription (GO:0045893)	464	42	10.34	+	4.06	2.5e-14	7.43e-12
positive regulation of RNA biosynthetic process (GO:1902680)	464	42	10.34	+	4.06	2.5e-14	6.86e-12
positive regulation of macromolecule biosynthetic process (GO:0010557)	518	44	11.55	+	3.81	5.72e-14	1.27e-11
amine metabolic process (GO:0009308)	177	15	3.95	+	3.8	1.15e-05	0.00054
positive regulation of biosynthetic process (GO:0009891)	523	44	11.66	+	3.77	7.99e-14	1.68e-11
response to fungus (GO:0009620)	191	16	4.26	+	3.76	6.89e-06	0.000361
inorganic anion transport (GO:0015698)	161	13	3.59	+	3.62	7.16e-05	0.0028
positive regulation of RNA metabolic process (GO:0051254)	537	43	11.97	+	3.59	8.12e-13	1.21e-10
oligosaccharide metabolic process (GO:0009311)	113	9	2.52	+	3.57	0.000993	0.0262
positive regulation of nucleobase-containing compound metabolic process (GO:0045935)	559	43	12.46	+	3.45	3.07e-12	4.21e-10
hydrogen peroxide catabolic process (GO:0042744)	157	12	3.5	+	3.43	0.000224	0.00728
hydrogen peroxide metabolic process (GO:0042743)	157	12	3.5	+	3.43	0.000224	0.00721
plant organ development (GO:0099402)	194	13	4.33	+	3.01	0.000451	0.0128
reactive oxygen species metabolic process (GO:0072593)	181	12	4.04	+	2.97	0.00081	0.0219
positive regulation of macromolecule metabolic process (GO:0010604)	666	44	14.85	+	2.96	2.42e-10	2.78e-08
phosphorelay signal transduction system (GO:0000160)	215	14	4.79	+	2.92	0.00037	0.0109
shoot system development (GO:0048367)	216	14	4.82	+	2.91	0.000388	0.0112
positive regulation of metabolic process (GO:0009893)	679	44	15.14	+	2.91	4.42e-10	4.93e-08
detoxification (GO:0098754)	390	25	8.7	+	2.88	3.04e-06	0.000167
response to toxic substance (GO:0009636)	393	25	8.76	+	2.85	3.48e-06	0.000188
positive regulation of cellular process (GO:0048522)	739	46	16.48	+	2.79	6.47e-10	6.79e-08
positive regulation of biological process (GO:0048518)	793	48	17.68	+	2.71	6.9e-10	7.03e-08
cellular oxidant detoxification (GO:0098869)	265	16	5.91	+	2.71	0.000341	0.0103
monoatomic ion homeostasis (GO:0050801)	251	15	5.6	+	2.68	0.000574	0.016
cellular response to toxic substance (GO:0097237)	289	17	6.44	+	2.64	0.000306	0.00958
cellular detoxification (GO:1990748)	289	17	6.44	+	2.64	0.000306	0.0095
chemical homeostasis (GO:0048878)	326	19	7.27	+	2.61	0.000157	0.00528
response to oxidative stress (GO:0006979)	321	18	7.16	+	2.52	0.000368	0.0109
multicellular organismal process (GO:0032501)	559	29	12.46	+	2.33	3.29e-05	0.00136
defense response to other organism (GO:0098542)	352	18	7.85	+	2.29	0.00141	0.0363
homeostatic process (GO:0042592)	375	19	8.36	+	2.27	0.00108	0.0284
regulation of transcription by RNA polymerase II (GO:0006357)	1076	54	23.99	+	2.25	4.69e-08	3.56e-06
cellular response to chemical stimulus (GO:0070887)	1035	51	23.08	+	2.21	1.82e-07	1.3e-05
system development (GO:0048731)	428	21	9.54	+	2.2	0.000791	0.0215
hormone-mediated signaling pathway (GO:0009755)	662	31	14.76	+	2.1	0.000147	0.00513
cellular response to hormone stimulus (GO:0032870)	662	31	14.76	+	2.1	0.000147	0.00508
transmembrane transport (GO:0055085)	2440	114	54.4	+	2.1	1.3e-13	2.44e-11
cellular response to endogenous stimulus (GO:0071495)	664	31	14.8	+	2.09	0.000151	0.00513
anatomical structure development (GO:0048856)	672	31	14.98	+	2.07	0.000172	0.00568
regulation of RNA biosynthetic process (GO:2001141)	3453	157	76.98	+	2.04	1.22e-17	1.09e-14
regulation of DNA-templated transcription (GO:0006355)	3453	157	76.98	+	2.04	1.22e-17	8.71e-15
response to chemical (GO:0042221)	1705	76	38.01	+	2	1.35e-08	1.07e-06
response to other organism (GO:0051707)	949	42	21.16	+	1.99	3.12e-05	0.00134
response to external biotic stimulus (GO:0043207)	949	42	21.16	+	1.99	3.12e-05	0.00132
response to biotic stimulus (GO:0009607)	951	42	21.2	+	1.98	3.23e-05	0.00136
regulation of RNA metabolic process (GO:0051252)	3582	158	79.86	+	1.98	1.37e-16	8.14e-14
developmental process (GO:0032502)	797	35	17.77	+	1.97	0.00022	0.00721
biological process involved in interspecies interaction between organisms (GO:0044419)	959	42	21.38	+	1.96	5.21e-05	0.00206
defense response (GO:0006952)	1305	57	29.09	+	1.96	2.19e-06	0.000124
regulation of nucleobase-containing compound metabolic process (GO:0019219)	3690	159	82.27	+	1.93	9.54e-16	4.25e-13
response to external stimulus (GO:0009605)	1060	44	23.63	+	1.86	0.000123	0.00441
regulation of gene expression (GO:0010468)	4166	169	92.88	+	1.82	2.26e-14	7.32e-12
regulation of primary metabolic process (GO:0080090)	3997	162	89.11	+	1.82	1.02e-13	2.02e-11
regulation of macromolecule biosynthetic process (GO:0010556)	4180	169	93.19	+	1.81	2.67e-14	6.8e-12
regulation of biosynthetic process (GO:0009889)	4207	169	93.79	+	1.8	4.82e-14	1.15e-11
regulation of macromolecule metabolic process (GO:0060255)	4383	171	97.72	+	1.75	4.72e-13	7.65e-11
regulation of metabolic process (GO:0019222)	4471	171	99.68	+	1.72	2.53e-12	3.61e-10
biological regulation (GO:0065007)	7060	237	157.4	+	1.51	3.79e-11	4.66e-09
regulation of cellular process (GO:0050794)	6504	217	145.01	+	1.5	7.4e-10	7.33e-08
regulation of biological process (GO:0050789)	6707	221	149.53	+	1.48	1.25e-09	1.17e-07
response to stress (GO:0006950)	3029	99	67.53	+	1.47	0.00016	0.00534
transport (GO:0006810)	4197	131	93.57	+	1.4	9.29e-05	0.00349
response to stimulus (GO:0050896)	5594	170	124.72	+	1.36	3.04e-05	0.00134
establishment of localization (GO:0051234)	4363	131	97.27	+	1.35	0.000448	0.0128
localization (GO:0051179)	4497	131	100.26	+	1.31	0.00166	0.0411
cellular process (GO:0009987)	22235	427	495.73	-	0.86	1.34e-05	0.00062
metabolic process (GO:0008152)	14324	234	319.35	-	0.73	2.46e-09	2.25e-07
primary metabolic process (GO:0044238)	12226	176	272.58	-	0.65	6.25e-13	9.68e-11
biosynthetic process (GO:0009058)	6766	97	150.85	-	0.64	5.3e-07	3.64e-05
macromolecule catabolic process (GO:0009057)	1438	16	32.06	-	0.5	0.00196	0.0478
cellular response to stress (GO:0033554)	1334	14	29.74	-	0.47	0.00177	0.0435
protein metabolic process (GO:0019538)	4198	42	93.59	-	0.45	5.92e-10	6.4e-08
cellular component organization (GO:0016043)	3777	36	84.21	-	0.43	1.1e-09	1.06e-07
macromolecule metabolic process (GO:0043170)	8312	76	185.32	-	0.41	4.57e-23	1.63e-19
macromolecule modification (GO:0043412)	2085	19	46.48	-	0.41	4.43e-06	0.000236
cellular component organization or biogenesis (GO:0071840)	4341	36	96.78	-	0.37	1.74e-13	2.95e-11
macromolecule localization (GO:0033036)	1698	14	37.86	-	0.37	1.09e-05	0.000538
organophosphate metabolic process (GO:0019637)	1219	10	27.18	-	0.37	0.000238	0.00752
cellular component assembly (GO:0022607)	1003	8	22.36	-	0.36	0.000718	0.0197
phosphate-containing compound metabolic process (GO:0006796)	1261	10	28.11	-	0.36	0.000137	0.00489
phosphorus metabolic process (GO:0006793)	1261	10	28.11	-	0.36	0.000137	0.00484
proteolysis (GO:0006508)	1651	13	36.81	-	0.35	8.1e-06	0.000418
chromatin organization (GO:0006325)	940	7	20.96	-	0.33	0.000708	0.0196
gene expression (GO:0010467)	3739	27	83.36	-	0.32	1.61e-13	2.86e-11
macromolecule biosynthetic process (GO:0009059)	4316	31	96.22	-	0.32	1.09e-15	4.34e-13
cellular component biogenesis (GO:0044085)	1702	12	37.95	-	0.32	9.4e-07	5.68e-05
modification-dependent macromolecule catabolic process (GO:0043632)	738	5	16.45	-	0.3	0.00153	0.0382
proteolysis involved in protein catabolic process (GO:0051603)	906	6	20.2	-	0.3	0.000363	0.0109
protein catabolic process (GO:0030163)	914	6	20.38	-	0.29	0.000376	0.011
nucleic acid biosynthetic process (GO:0141187)	2130	13	47.49	-	0.27	2.76e-09	2.46e-07
nucleobase-containing compound metabolic process (GO:0006139)	4507	27	100.48	-	0.27	1.88e-19	3.35e-16
RNA biosynthetic process (GO:0032774)	2042	12	45.53	-	0.26	3.36e-09	2.92e-07
nucleobase-containing compound biosynthetic process (GO:0034654)	2515	14	56.07	-	0.25	1.24e-11	1.58e-09
mRNA metabolic process (GO:0016071)	900	5	20.07	-	0.25	9.04e-05	0.00347
DNA metabolic process (GO:0006259)	912	5	20.33	-	0.25	9.26e-05	0.00351
nucleic acid metabolic process (GO:0090304)	3702	18	82.54	-	0.22	1.18e-18	1.4e-15
RNA metabolic process (GO:0016070)	2833	13	63.16	-	0.21	5.28e-15	1.88e-12
DNA repair (GO:0006281)	686	3	15.29	-	0.2	0.000338	0.0103
mRNA processing (GO:0006397)	691	3	15.41	-	0.19	0.000228	0.00725
protein transport (GO:0015031)	1164	5	25.95	-	0.19	8.97e-07	5.61e-05
DNA damage response (GO:0006974)	735	3	16.39	-	0.18	0.000119	0.00438
RNA processing (GO:0006396)	1497	6	33.38	-	0.18	6.87e-09	5.83e-07
protein localization to organelle (GO:0033365)	511	2	11.39	-	0.18	0.00135	0.0349
establishment of protein localization (GO:0045184)	1295	5	28.87	-	0.17	8.48e-08	6.17e-06
cell cycle process (GO:0022402)	537	2	11.97	-	0.17	0.000982	0.0261
translation (GO:0006412)	1093	4	24.37	-	0.16	6.67e-07	4.48e-05
protein localization (GO:0008104)	1404	5	31.3	-	0.16	6.91e-09	5.73e-07
cellular macromolecule localization (GO:0070727)	1407	5	31.37	-	0.16	6.93e-09	5.61e-07
cellular localization (GO:0051641)	1699	6	37.88	-	0.16	1.47e-10	1.75e-08
vesicle-mediated transport (GO:0016192)	951	3	21.2	-	0.14	1.9e-06	0.000109
intracellular protein transport (GO:0006886)	641	2	14.29	-	0.14	0.00012	0.00436
organelle organization (GO:0006996)	1745	5	38.9	-	0.13	7.66e-12	1.01e-09
organophosphate biosynthetic process (GO:0090407)	752	2	16.77	-	0.12	1.47e-05	0.000672
RNA modification (GO:0009451)	771	2	17.19	-	0.12	1.04e-05	0.000522
intracellular transport (GO:0046907)	1002	2	22.34	-	0.09	5.98e-08	4.45e-06
establishment of localization in cell (GO:0051649)	1054	2	23.5	-	0.09	1.98e-08	1.53e-06
ribonucleoprotein complex biogenesis (GO:0022613)	774	1	17.26	-	0.06	8.62e-07	5.49e-05
rRNA processing (GO:0006364)	435	0	9.7	-	< 0.01	0.000107	0.00398
rRNA metabolic process (GO:0016072)	456	0	10.17	-	< 0.01	7.52e-05	0.00292
ribosome biogenesis (GO:0042254)	606	0	13.51	-	< 0.01	2.23e-06	0.000124
Golgi vesicle transport (GO:0048193)	336	0	7.49	-	< 0.01	0.00113	0.0293
microtubule-based process (GO:0007017)	360	0	8.03	-	< 0.01	0.000491	0.0138
