## Supplementary material for "From Genes to Glands: Unraveling the Pivotal Influence of NtAGL66, an AGAMOUS-like Transcription Factor, on Glandular Trichome Development in *Nicotiana tabacum*": Table S4

### Sheet: SI Table 4 
Library name	Raw reads	Reads after trimming and filtering		Filtered reads mapped to the reference
AGL66_1	77115860	68092128	0.882985	65809786	0.966482	27432776	3293898
GFP_1	74944348	65540242	0.874519	63962583	0.975928	33915734	2585180
AGL66_2	55808608	49203448	0.881646	48531666	0.986347	31239372	2332203
GFP_2	56165052	48564784	0.86468	47686001	0.981905	43112470	2863004
AGL66_3	68705890	62575472	0.910773	61938014	0.989813	39915782	1993414
GFP_3	60552244	54839498	0.905656	54219270	0.98869
