## Supplementary material for "From Genes to Glands: Unraveling the Pivotal Influence of NtAGL66, an AGAMOUS-like Transcription Factor, on Glandular Trichome Development in *Nicotiana tabacum*": Table S5

### Sheet: Sheet1
Gene	Chromosome	Peak localisation	Peak shape score	p-value	Gene orientation	Binding site	Function
LOC107769160	NW_015889159.1	12365	15.64	1.88e-55	-	Promoter	cytochrome b6
LOC107781153	NW_015907156.1	109313	14.54	3.43e-48	+	Promoter	craniofacial development protein 2-like
LOC107803920	NW_015938235.1	8940	14.25	2.19e-46	+	Intron	26S protease regulatory subunit 6A homolog
LOC107791816	NW_015920281.1	99726	14.21	4.21e-46	-	Promoter	TMV resistance protein N-like
LOC107784961	NW_015911627.1	69851	13.14	1.03e-39	+	Intron	protein ALWAYS EARLY 3-like, transcript variant X8
LOC107802020	NW_015934979.1	9275	12.99	7.35e-39	+	Promoter	uncharacterized LOC107802020	Uncharacterized
LOC107782199	NW_015798089.1	83396	12.72	2.31e-37	+	Intron	dnaJ homolog subfamily C GRV2-like, transcript variant X4
LOC107769160	NW_015889159.1	10313	12.59	1.27e-36	-	EarlyPromoter	cytochrome b6
LOC107796558	NW_015926895.1	855	12.57	1.58e-36	+	Promoter	photosystem I P700 chlorophyll a apoprotein A2-like
LOC107816074	NW_015812640.1	32802	12.41	1.1e-35	+	Intron	cytochrome b-c1 complex subunit 7-2-like, transcript variant X3
LOC107786831	NW_015913826.1	34655	12.29	4.96e-35	+	Promoter	zinc finger protein JACKDAW-like, transcript variant X2	zinc finger	JACKDAW
LOC107769160	NW_015889159.1	9062	12.23	1.12e-34	-	Intron	cytochrome b6
LOC107770945	NW_015891056.1	9021	11.83	1.44e-32	+	Exon	protein Ycf2-like
LOC107803458	NW_015937367.1	37445	11.51	5.79e-31	+	Promoter	transcription repressor MYB6-like	MYB
LOC107797405	NW_015928128.1	56418	11.48	8.39e-31	+	AfterGene	uncharacterized LOC107797405	Uncharacterized
LOC107769160	NW_015889159.1	8349	11.25	1.22e-29	-	Intron	cytochrome b6
LOC107816011	NW_015812448.1	3450	10.82	1.31e-27	+	Exon	uncharacterized LOC107816011	Uncharacterized
LOC107818027	NW_015818013.1	6880	10.81	1.51e-27	+	Intron	uncharacterized protein At2g34160-like
LOC107760558	NW_015870506.1	137030	10.6	1.49e-26	+	Intron	probable leucine-rich repeat receptor-like protein kinase At1g35710	LRR kinase
LOC107791816	NW_015920281.1	101145	10.38	1.57e-25	-	Promoter	TMV resistance protein N-like
LOC107813663	NW_015806601.1	104504	10.29	3.82e-25	+	Promoter	ras-related protein RABB1c-like
LOC107813941	NW_015807192.1	22669	10.28	4.39e-25	+	Intron	nudix hydrolase 16, mitochondrial-like
LOC107796558	NW_015926895.1	3229	10.09	3.04e-24	+	Exon	photosystem I P700 chlorophyll a apoprotein A2-like
LOC107786448	NW_015799094.1	9444	10.06	4.06e-24	+	Intron	putative amidase C869.01
LOC107791820	NW_015920281.1	110843	10.03	5.84e-24	-	UTR3	TMV resistance protein N-like
LOC107799906	NW_015931872.1	147986	9.98	9.05e-24	+	UTR5	probable alpha,alpha-trehalose-phosphate synthase [UDP-forming] 9, transcript variant X4
LOC107770309	NW_015890401.1	3760	9.94	1.35e-23	-	UTR3	la-related protein 1A-like, transcript variant X1
LOC107770309	NW_015890401.1	4297	9.93	1.55e-23	-	UTR3	la-related protein 1A-like, transcript variant X1
LOC107772463	NW_015893847.1	2352	9.87	2.69e-23	-	EarlyPromoter	uncharacterized LOC107772463	Uncharacterized
LOC107787597	NW_015914713.1	25710	9.66	2.23e-22	+	Intron	tubulin-folding cofactor D-like
LOC107808202	NW_015945826.1	11286	9.64	2.65e-22	-	Intron	photosystem II D2 protein-like
LOC107777924	NW_015903495.1	75527	9.58	4.94e-22	+	Promoter	UDP-N-acetylglucosamine--dolichyl-phosphate N-acetylglucosaminephosphotransferase-like
LOC107826071	NW_015842764.1	44139	9.47	1.35e-21	-	AfterGene	beta-amylase 3, chloroplastic-like
LOC107779393	NW_015905129.1	9441	9.28	8.36e-21	-	Intron	uncharacterized LOC107779393, transcript variant X2	Uncharacterized
LOC107774705	NW_015899794.1	116009	9.18	2.18e-20	+	Promoter	ylmG homolog protein 1-2, chloroplastic-like
LOC107779843	NW_015905570.1	46996	9.05	6.85e-20	-	Intron	vacuolar-processing enzyme-like
LOC107824452	NW_015837679.1	12622	9.04	7.71e-20	+	Intron	putative protease Do-like 14, transcript variant X3
LOC107797195	NW_015927842.1	16237	9.01	1.06e-19	-	Promoter	protein trichome birefringence-like 39	Trichome
LOC107821269	NW_015827773.1	3144	8.92	2.38e-19	+	Intron	uncharacterized protein At1g27050
LOC107766094	NW_015886200.1	12914	8.8	6.94e-19	-	Intron	spastin-like, transcript variant X1
LOC107815441	NW_015811032.1	27790	8.73	1.29e-18	-	EarlyPromoter	F-box/kelch-repeat protein SKIP11-like
LOC107807736	NW_015944953.1	35236	8.67	2.18e-18	-	Promoter	uncharacterized LOC107807736	Uncharacterized
LOC107812316	NW_015953869.1	2171	8.64	2.73e-18	+	Promoter	uncharacterized LOC107812316	Uncharacterized
LOC107799652	NW_015931475.1	32731	8.53	7.15e-18	-	Intron	G patch domain and ankyrin repeat-containing protein 1 homolog
LOC107800012	NW_015932029.1	58064	8.51	9.03e-18	+	Promoter	uncharacterized LOC107800012	Uncharacterized
LOC107770309	NW_015890401.1	4935	8.43	1.68e-17	-	UTR3	la-related protein 1A-like, transcript variant X1
LOC107827444	NW_015847406.1	20304	8.41	2.13e-17	-	UTR3	ubiquitin-like protein 5
LOC107831959	NW_015862256.1	37663	8.36	3.07e-17	+	Intron	phosphatidylinositol N-acetylglucosaminyltransferase subunit GPI1-like, transcript variant X2
LOC107815761	NW_015811843.1	17332	8.33	4.04e-17	+	Promoter	uncharacterized LOC107815761	Uncharacterized
LOC107815762	NW_015811843.1	17332	8.33	4.04e-17	-	Intron	kinesin-13A-like
LOC107823824	NW_015835728.1	2635	8.21	1.12e-16	+	Promoter	protein trichome birefringence-like 19	Trichome
LOC107791816	NW_015920281.1	98891	8.2	1.16e-16	-	EarlyPromoter	TMV resistance protein N-like
LOC107826543	NW_015791819.1	15755	8.11	2.59e-16	-	Promoter	glutamate-1-semialdehyde 2,1-aminomutase, chloroplastic
LOC107790503	NW_015918485.1	4229	7.93	1.07e-15	-	Intron	nuclear ribonuclease Z-like, transcript variant X1
LOC107793518	NW_015922619.1	39216	7.72	6.04e-15	-	Intron	ribulose bisphosphate carboxylase large chain-like
LOC107819027	NW_015820924.1	6410	7.72	5.92e-15	-	Promoter	calcineurin B-like protein 3
LOC107828226	NW_015849918.1	9730	7.69	7.27e-15	-	Intron	rhomboid-like protein 11, chloroplastic
LOC107816505	NW_015813851.1	102676	7.68	7.93e-15	+	Exon	ATP synthase epsilon chain, chloroplastic-like
LOC107779301	NW_015797442.1	18229	7.66	9.58e-15	-	Promoter	lysine-rich arabinogalactan protein 18-like
LOC107777080	NW_015902504.1	72818	7.65	9.81e-15	-	AfterGene	protein YLS3-like
LOC107803124	NW_015936757.1	5012	7.61	1.34e-14	-	Promoter	uncharacterized LOC107803124	Uncharacterized
LOC107795990	NW_015926101.1	10356	7.59	1.59e-14	-	Promoter	uncharacterized LOC107795990	Uncharacterized
LOC107787902	NW_015915127.1	218072	7.51	3e-14	+	UTR3	uncharacterized LOC107787902	Uncharacterized
LOC107796590	NW_015926944.1	61966	7.47	3.9e-14	+	Promoter	uncharacterized LOC107796590	Uncharacterized
LOC107779393	NW_015905129.1	8869	7.43	5.28e-14	-	Intron	uncharacterized LOC107779393, transcript variant X2	Uncharacterized
LOC107795990	NW_015926101.1	9630	7.24	2.19e-13	-	Promoter	uncharacterized LOC107795990	Uncharacterized
LOC107766584	NW_015886710.1	8863	7.21	2.75e-13	-	Intron	beta-galactosidase 9-like, transcript variant X1
LOC107797195	NW_015927842.1	17136	7.19	3.3e-13	-	Promoter	protein trichome birefringence-like 39	Trichome
LOC107777060	NW_015902489.1	49011	7.05	8.75e-13	+	Intron	chromatin structure-remodeling complex protein SYD-like, transcript variant X2
LOC107779393	NW_015905129.1	10183	6.95	1.8e-12	-	Intron	uncharacterized LOC107779393, transcript variant X2	Uncharacterized
LOC107799440	NW_015931190.1	7364	6.91	2.35e-12	-	Promoter	uncharacterized LOC107799440	Uncharacterized
LOC107778967	NW_015904651.1	52936	6.89	2.7e-12	-	UTR3	uncharacterized LOC107778967, transcript variant X5	Uncharacterized
LOC107793272	NW_015922253.1	35375	6.87	3.26e-12	+	Promoter	glucan endo-1,3-beta-D-glucosidase-like, transcript variant X2
LOC107797195	NW_015927842.1	18001	6.86	3.38e-12	-	Promoter	protein trichome birefringence-like 39	Trichome
LOC107825191	NW_015840088.1	2950	6.78	5.95e-12	+	Promoter	nuclear pore complex protein NUP85-like, transcript variant X1
LOC107778168	NW_015903728.1	46655	6.75	7.47e-12	+	Promoter	uncharacterized LOC107778168	Uncharacterized
LOC107794974	NW_015924721.1	56888	6.69	1.13e-11	-	Promoter	aldehyde dehydrogenase family 2 member B7, mitochondrial-like
LOC107796972	NW_015927511.1	1657	6.65	1.51e-11	+	Promoter	uncharacterized LOC107796972, transcript variant X1	Uncharacterized
LOC107808202	NW_015945826.1	12068	6.6	2.12e-11	-	Promoter	photosystem II D2 protein-like
LOC107814362	NW_015808276.1	155272	6.6	2.01e-11	+	Promoter	pentatricopeptide repeat-containing protein At2g21090-like
LOC107791768	NW_015920211.1	103418	6.58	2.43e-11	+	Intron	exocyst complex component SEC8-like, transcript variant X2	Exocyst
LOC107777060	NW_015902489.1	49428	6.57	2.46e-11	+	Intron	chromatin structure-remodeling complex protein SYD-like, transcript variant X2
LOC107778989	NW_015904671.1	8527	6.34	1.11e-10	+	Intron	putative H/ACA ribonucleoprotein complex subunit 1-like protein 1
LOC107819247	NW_015821640.1	7992	6.32	1.34e-10	-	Intron	ribosomal protein S4, mitochondrial
LOC107769905	NW_015795565.1	4479	6.3	1.45e-10	+	Intron	leucine-rich repeat extensin-like protein 5
LOC107795990	NW_015926101.1	4954	6.26	1.88e-10	-	Intron	uncharacterized LOC107795990	Uncharacterized
LOC107767527	NW_015887629.1	65051	6.24	2.25e-10	-	Intron	SUMO-activating enzyme subunit 1B-1-like	SUMO
LOC107763905	NW_015881826.1	50278	6.19	2.98e-10	+	Intron	uncharacterized LOC107763905	Uncharacterized
LOC107779887	NW_015905609.1	69936	6.19	2.97e-10	-	Promoter	uncharacterized LOC107779887	Uncharacterized
LOC107824116	NW_015836416.1	125489	6.17	3.32e-10	-	AfterGene	cytochrome b561 and DOMON domain-containing protein At3g07570-like
LOC107826537	NW_015844369.1	7353	6.15	3.79e-10	-	Intron	aspartic proteinase-like protein 2
LOC107777924	NW_015903495.1	74898	6.13	4.37e-10	+	Promoter	UDP-N-acetylglucosamine--dolichyl-phosphate N-acetylglucosaminephosphotransferase-like
LOC107804325	NW_015803306.1	5809	6.08	6.07e-10	+	Promoter	xylem cysteine proteinase 1-like
LOC107806615	NW_015942969.1	57465	6.08	5.94e-10	+	Promoter	uncharacterized LOC107806615	Uncharacterized
LOC107814041	NW_015789150.1	10275	6.07	6.23e-10	+	UTR5	nuclear inhibitor of protein phosphatase 1-like
LOC107771139	NW_015891215.1	77499	6.06	6.77e-10	-	AfterGene	ABC transporter G family member 23-like	ABC	ABCG
LOC107829767	NW_015855009.1	203438	6.06	6.69e-10	-	Intron	LRR repeats and ubiquitin-like domain-containing protein At2g30105	LRR kinase
LOC107807453	NW_015944541.1	1599	6.01	9.24e-10	-	UTR3	replication protein A 70 kDa DNA-binding subunit A-like, transcript variant X5
LOC107784664	NW_015911314.1	52452	5.92	1.65e-09	-	Intron	DNA repair protein recA homolog 2, mitochondrial-like
LOC107824924	NW_015839218.1	12994	5.91	1.72e-09	+	Intron	formin-like protein 14
LOC107794454	NW_015923966.1	31981	5.87	2.23e-09	+	EarlyPromoter	uncharacterized mitochondrial protein AtMg00820-like
LOC107762689	NW_015877731.1	1223	5.85	2.5e-09	+	AfterGene	probable cytochrome c biosynthesis protein
LOC107782682	NW_015908859.1	36163	5.83	2.79e-09	-	Intron	uncharacterized LOC107782682, transcript variant X3	Uncharacterized
LOC107805798	NW_015788853.1	10540	5.81	3.08e-09	+	Intron	uncharacterized LOC107805798, transcript variant X2	Uncharacterized
LOC107814362	NW_015808276.1	154616	5.75	4.41e-09	+	Promoter	pentatricopeptide repeat-containing protein At2g21090-like
LOC107832493	NW_015863938.1	47503	5.7	6.03e-09	+	AfterGene	probable methylenetetrahydrofolate reductase, transcript variant X3
LOC107789575	NW_015917290.1	19030	5.7	5.85e-09	+	Intron	membralin-like
LOC107830201	NW_015856563.1	113935	5.65	7.94e-09	-	Intron	uncharacterized LOC107830201, transcript variant X1	Uncharacterized
LOC107800012	NW_015932029.1	59623	5.56	1.34e-08	+	Promoter	uncharacterized LOC107800012	Uncharacterized
LOC107808202	NW_015945826.1	9627	5.53	1.64e-08	-	Intron	photosystem II D2 protein-like
LOC107819247	NW_015821640.1	9204	5.49	1.99e-08	-	Intron	ribosomal protein S4, mitochondrial
LOC107826948	NW_015845906.1	1489	5.45	2.57e-08	+	Promoter	protein TONNEAU 1b-like
LOC107769905	NW_015795565.1	3724	5.44	2.69e-08	+	Intron	leucine-rich repeat extensin-like protein 5
LOC107812525	NW_015954225.1	26879	5.39	3.57e-08	+	Promoter	uncharacterized LOC107812525, transcript variant X1	Uncharacterized
LOC107812526	NW_015954225.1	26879	5.39	3.57e-08	-	Intron	elongation factor 1-delta 1-like
LOC107812529	NW_015954225.1	26879	5.39	3.57e-08	-	Promoter	uncharacterized LOC107812529	Uncharacterized
LOC107769346	NW_015889358.1	38102	5.35	4.42e-08	-	UTR5	putative late blight resistance protein homolog R1B-16, transcript variant X3
LOC107812135	NW_015953557.1	7069	5.33	4.99e-08	+	AfterGene	uncharacterized mitochondrial protein AtMg00810-like
LOC107806534	NW_015942839.1	8968	5.28	6.43e-08	+	Intron	uncharacterized LOC107806534	Uncharacterized
LOC107817701	NW_015817093.1	17119	5.27	6.67e-08	-	EarlyPromoter	importin-11-like
LOC107779404	NW_015905140.1	27829	5.2	1.02e-07	+	Promoter	transcription factor RAX3-like	RAX
LOC107805160	NW_015940363.1	65282	5.2	1.02e-07	-	Promoter	KH domain-containing protein At3g08620-like, transcript variant X1
LOC107796155	NW_015926320.1	7966	5.19	1.05e-07	+	Promoter	sm-like protein LSM8, transcript variant X1
LOC107778057	NW_015903628.1	10098	5.17	1.18e-07	+	Intron	copper methylamine oxidase-like, transcript variant X1
LOC107809681	NW_015948617.1	587	5.11	1.62e-07	+	EarlyPromoter	isoleucine N-monooxygenase 1-like
LOC107805160	NW_015940363.1	64976	5.07	2e-07	-	Promoter	KH domain-containing protein At3g08620-like, transcript variant X1
LOC107801930	NW_015934829.1	21002	5.03	2.46e-07	+	Promoter	3-hydroxyisobutyryl-CoA hydrolase-like protein 2, mitochondrial
LOC107830577	NW_015857996.1	17658	5.02	2.63e-07	+	Intron	peroxiredoxin-2B-like
LOC107807078	NW_015803972.1	44602	5	2.92e-07	-	Promoter	uncharacterized LOC107807078, transcript variant X2	Uncharacterized
LOC107798425	NW_015929625.1	13546	4.98	3.12e-07	+	Intron	uncharacterized protein At5g08430-like
LOC107819990	NW_015823889.1	47219	4.95	3.7e-07	-	Promoter	homeobox-leucine zipper protein GLABRA 2-like	HD-ZIP	GL2-HomolSlGL2
LOC107767293	NW_015887378.1	23559	4.89	5.01e-07	+	AfterGene	tryptophan aminotransferase-related protein 2-like
LOC107830577	NW_015857996.1	17324	4.84	6.56e-07	+	Intron	peroxiredoxin-2B-like
LOC107829787	NW_015855108.1	202231	4.81	7.7e-07	+	Intron	uncharacterized LOC107829787	Uncharacterized
LOC107787902	NW_015915127.1	214578	4.73	1.14e-06	+	Promoter	uncharacterized LOC107787902	Uncharacterized
LOC107798625	NW_015929945.1	14827	4.71	1.26e-06	+	AfterGene	cytochrome b559 subunit alpha-like
LOC107798627	NW_015929945.1	14827	4.71	1.26e-06	+	EarlyPromoter	uncharacterized LOC107798627	Uncharacterized
LOC107818079	NW_015818157.1	15096	4.68	1.41e-06	-	Promoter	actin-related protein 4-like
LOC107816505	NW_015813851.1	101955	4.67	1.5e-06	+	Exon	ATP synthase epsilon chain, chloroplastic-like
LOC107799317	NW_015930951.1	8605	4.63	1.81e-06	+	Intron	putative lipase YDL109C
LOC107810996	NW_015951196.1	145203	4.61	2.02e-06	+	Exon	calmodulin-binding transcription activator 4-like
LOC107816074	NW_015812640.1	31966	4.54	2.77e-06	+	Intron	cytochrome b-c1 complex subunit 7-2-like, transcript variant X3
LOC107789776	NW_015788513.1	29766	4.53	2.88e-06	-	Promoter	22.0 kDa heat shock protein-like	Heat Shock
LOC107808202	NW_015945826.1	9036	4.48	3.67e-06	-	Intron	photosystem II D2 protein-like
LOC107795990	NW_015926101.1	8662	4.47	3.85e-06	-	EarlyPromoter	uncharacterized LOC107795990	Uncharacterized
LOC107822478	NW_015831436.1	104132	4.46	4.12e-06	+	EarlyPromoter	uncharacterized LOC107822478, transcript variant X2	Uncharacterized
LOC107823368	NW_015834125.1	26556	4.45	4.25e-06	+	Promoter	uncharacterized LOC107823368	Uncharacterized
LOC107761228	NW_015872846.1	233634	4.43	4.72e-06	+	Exon	uncharacterized LOC107761228	Uncharacterized
LOC107775815	NW_015901044.1	84334	4.41	5.15e-06	-	Promoter	ribokinase-like, transcript variant X2
LOC107775816	NW_015901044.1	84334	4.41	5.15e-06	+	Intron	peptide methionine sulfoxide reductase B1, chloroplastic-like
LOC107814301	NW_015808137.1	44084	4.38	5.91e-06	-	Promoter	probable alkaline/neutral invertase B
LOC107790145	NW_015918009.1	53538	4.38	5.84e-06	+	Intron	uncharacterized LOC107790145	Uncharacterized
LOC107790145	NW_015918009.1	53246	4.37	6.12e-06	+	Intron	uncharacterized LOC107790145	Uncharacterized
LOC107786023	NW_015912852.1	81527	4.35	6.74e-06	+	Intron	pumilio homolog 5, transcript variant X1
LOC107821025	NW_015826973.1	1724	4.3	8.39e-06	-	Intron	pre-mRNA-splicing factor slt11-like
LOC107814866	NW_015809597.1	15343	4.29	9e-06	-	Promoter	uncharacterized LOC107814866	Uncharacterized
LOC107803875	NW_015938169.1	41381	4.25	1.09e-05	-	Intron	50S ribosomal protein L6, chloroplastic-like
LOC107825832	NW_015842064.1	3492	4.25	1.09e-05	-	Promoter	protein kinase and PP2C-like domain-containing protein
LOC107809180	NW_015947695.1	10294	4.23	1.19e-05	-	Promoter	protein MCM10 homolog, transcript variant X1
LOC107809181	NW_015947695.1	10294	4.23	1.19e-05	+	Promoter	beta-galactosidase 13-like
LOC107776529	NW_015901891.1	1663	4.22	1.2e-05	-	Intron	serine/threonine-protein phosphatase 7 long form homolog
LOC107800794	NW_015933132.1	220910	4.21	1.29e-05	-	Intron	uncharacterized LOC107800794, transcript variant X1	Uncharacterized
LOC107798594	NW_015929893.1	30543	4.19	1.39e-05	-	Intron	ribulose bisphosphate carboxylase/oxygenase activase 2, chloroplastic
LOC107769346	NW_015889358.1	37780	4.19	1.37e-05	-	UTR5	putative late blight resistance protein homolog R1B-16, transcript variant X3
LOC107816562	NW_015813960.1	18951	4.17	1.55e-05	+	Promoter	zinc finger protein CONSTANS-LIKE 10-like	zinc finger
LOC107774477	NW_015899513.1	138775	4.17	1.54e-05	-	Promoter	uncharacterized RING finger protein P8B7.15c-like
LOC107816562	NW_015813960.1	19255	4.17	1.53e-05	+	Promoter	zinc finger protein CONSTANS-LIKE 10-like	zinc finger
LOC107830591	NW_015858043.1	75843	4.17	1.51e-05	+	Intron	anthranilate phosphoribosyltransferase, chloroplastic-like
LOC107821025	NW_015826973.1	1418	4.13	1.84e-05	-	Intron	pre-mRNA-splicing factor slt11-like
LOC107817501	NW_015816514.1	2428	4.13	1.8e-05	+	UTR3	uncharacterized LOC107817501	Uncharacterized
LOC107827415	NW_015847361.1	28832	4.11	1.96e-05	-	Intron	uncharacterized mitochondrial protein AtMg00810-like
LOC107816011	NW_015812448.1	237	4.06	2.49e-05	+	Exon	uncharacterized LOC107816011	Uncharacterized
LOC107823368	NW_015834125.1	26873	4.06	2.47e-05	+	Promoter	uncharacterized LOC107823368	Uncharacterized
LOC107781476	NW_015907562.1	99629	4.02	2.94e-05	+	Intron	uncharacterized LOC107781476, transcript variant X1	Uncharacterized
LOC107778168	NW_015903728.1	53387	4.01	2.99e-05	+	Exon	uncharacterized LOC107778168	Uncharacterized
LOC107827415	NW_015847361.1	27278	3.99	3.37e-05	-	AfterGene	uncharacterized mitochondrial protein AtMg00810-like
LOC107778168	NW_015903728.1	48928	3.99	3.24e-05	+	Exon	uncharacterized LOC107778168	Uncharacterized
LOC107830888	NW_015858708.1	2409	3.96	3.72e-05	+	Promoter	plastidic ATP/ADP-transporter-like
LOC107830771	NW_015858433.1	230009	3.87	5.34e-05	-	UTR5	probable protein phosphatase 2C 58, transcript variant X3
LOC107796558	NW_015926895.1	1847	3.85	6.02e-05	+	Exon	photosystem I P700 chlorophyll a apoprotein A2-like
LOC107828347	NW_015850338.1	37150	3.85	5.94e-05	-	Intron	transcription factor bHLH101-like	bHLH
LOC107781476	NW_015907562.1	99305	3.81	6.99e-05	+	Intron	uncharacterized LOC107781476, transcript variant X1	Uncharacterized
LOC107763034	NW_015878856.1	534	3.8	7.29e-05	+	Exon	uncharacterized LOC107763034	Uncharacterized
LOC107796811	NW_015927246.1	32544	3.77	8.01e-05	-	UTR3	UDP-glycosyltransferase 71K1-like
LOC107803914	NW_015788820.1	17077	3.75	9e-05	+	Promoter	putative disease resistance protein RGA3
LOC107804150	NW_015788820.1	17077	3.75	9e-05	-	Promoter	putative disease resistance protein RGA1
LOC107827358	NW_015847193.1	80027	3.74	9.17e-05	+	UTR5	U-box domain-containing protein 4-like, transcript variant X2
LOC107823291	NW_015833798.1	1552	3.72	0.000101	-	Intron	tropomyosin-like
LOC107779564	NW_015905285.1	8314	3.72	9.9e-05	+	AfterGene	heat shock cognate 70 kDa protein 2-like	Heat Shock
LOC107779565	NW_015905285.1	8314	3.72	9.9e-05	-	AfterGene	uncharacterized LOC107779565	Uncharacterized
LOC107784236	NW_015910777.1	7565	3.72	9.82e-05	+	Promoter	uncharacterized LOC107784236	Uncharacterized
LOC107764428	NW_015883432.1	5170	3.71	0.000103	+	Intron	protein IQ-DOMAIN 1-like
LOC107812473	NW_015954145.1	33416	3.71	0.000103	+	Promoter	BTB/POZ and MATH domain-containing protein 4-like, transcript variant X2
LOC107767045	NW_015887133.1	127927	3.71	0.000102	-	AfterGene	uncharacterized LOC107767045	Uncharacterized
LOC107782519	NW_015908711.1	21816	3.7	0.000107	+	AfterGene	uncharacterized LOC107782519	Uncharacterized
LOC107795990	NW_015926101.1	3411	3.69	0.000114	-	Intron	uncharacterized LOC107795990	Uncharacterized
LOC107762983	NW_015878712.1	28768	3.67	0.000123	-	Intron	WD-40 repeat-containing protein MSI4-like
LOC107782519	NW_015908711.1	22151	3.67	0.000122	+	AfterGene	uncharacterized LOC107782519	Uncharacterized
LOC107816011	NW_015812448.1	1312	3.67	0.000122	+	Exon	uncharacterized LOC107816011	Uncharacterized
LOC107778168	NW_015903728.1	45107	3.66	0.000129	+	Promoter	uncharacterized LOC107778168	Uncharacterized
LOC107819247	NW_015821640.1	8815	3.65	0.000132	-	Intron	ribosomal protein S4, mitochondrial
LOC107795990	NW_015926101.1	4486	3.63	0.000143	-	Intron	uncharacterized LOC107795990	Uncharacterized
LOC107808874	NW_015947026.1	42815	3.6	0.000157	-	Promoter	uncharacterized LOC107808874	Uncharacterized
LOC107777114	NW_015902530.1	532	3.59	0.000166	-	Intron	putative leucine-rich repeat receptor-like serine/threonine-protein kinase At2g24130	LRR kinase
LOC107802713	NW_015802888.1	6035	3.59	0.000164	+	Intron	serine/threonine-protein kinase SAPK3-like
LOC107814392	NW_015808354.1	9873	3.58	0.000172	+	Promoter	protein SMG7-like, transcript variant X4
LOC107764130	NW_015882401.1	58898	3.57	0.000181	+	UTR3	inositol-pentakisphosphate 2-kinase-like, transcript variant X7
LOC107792921	NW_015921758.1	22725	3.52	0.000217	-	Intron	plastidic ATP/ADP-transporter-like
LOC107812329	NW_015953896.1	46488	3.5	0.000231	-	AfterGene	non-specific lipid-transfer protein 1
LOC107791393	NW_015919749.1	24523	3.48	0.000252	-	Promoter	uncharacterized LOC107791393	Uncharacterized
LOC107819246	NW_015821640.1	7182	3.48	0.000252	-	Promoter	NADH-ubiquinone oxidoreductase chain 6-like
LOC107819247	NW_015821640.1	7182	3.48	0.000252	-	Intron	ribosomal protein S4, mitochondrial
LOC107819247	NW_015821640.1	10394	3.48	0.000251	-	Intron	ribosomal protein S4, mitochondrial
LOC107792434	NW_015921115.1	29101	3.48	0.00025	+	Intron	uncharacterized LOC107792434, transcript variant X1	Uncharacterized
LOC107818553	NW_015819471.1	57445	3.46	0.00027	+	Intron	stomatin-like protein 2, mitochondrial
LOC107815116	NW_015810255.1	26745	3.43	0.000305	-	UTR3	uncharacterized LOC107815116	Uncharacterized
LOC107761930	NW_015875083.1	109399	3.42	0.000318	+	Promoter	uncharacterized mitochondrial protein AtMg00660-like
LOC107822193	NW_015790876.1	823	3.4	0.000342	-	AfterGene	WAT1-related protein At4g08300-like
LOC107832194	NW_015862859.1	48005	3.4	0.000342	-	Intron	uncharacterized LOC107832194	Uncharacterized
LOC107798233	NW_015929388.1	61925	3.4	0.000336	-	Intron	lipoyl synthase, chloroplastic-like
LOC107829756	NW_015854958.1	2983	3.39	0.000345	-	AfterGene	uncharacterized LOC107829756	Uncharacterized
LOC107778168	NW_015903728.1	50740	3.38	0.000358	+	Exon	uncharacterized LOC107778168	Uncharacterized
LOC107769345	NW_015889358.1	24985	3.36	0.00039	+	EarlyPromoter	plant UBX domain-containing protein 10-like
LOC107798720	NW_015930093.1	19826	3.35	0.000404	-	UTR5	TSL-kinase interacting protein 1-like, transcript variant X3
LOC107778168	NW_015903728.1	45986	3.35	0.0004	+	Promoter	uncharacterized LOC107778168	Uncharacterized
LOC107787278	NW_015914295.1	48255	3.34	0.000417	-	Intron	2-methoxy-6-polyprenyl-1,4-benzoquinol methylase, mitochondrial-like, transcript variant X2
LOC107778168	NW_015903728.1	50035	3.32	0.000454	+	Exon	uncharacterized LOC107778168	Uncharacterized
LOC107831305	NW_015860168.1	25771	3.32	0.00045	-	UTR5	replication protein A 70 kDa DNA-binding subunit A-like, transcript variant X1
LOC107827415	NW_015847361.1	31680	3.32	0.000449	-	Promoter	uncharacterized mitochondrial protein AtMg00810-like
LOC107787902	NW_015915127.1	218936	3.32	0.000447	+	AfterGene	uncharacterized LOC107787902	Uncharacterized
LOC107793302	NW_015922316.1	64130	3.32	0.000443	-	Intron	vacuolar protein sorting-associated protein 20 homolog 2-like
LOC107801577	NW_015934289.1	155742	3.3	0.000475	+	Exon	uncharacterized LOC107801577	Uncharacterized
LOC107819247	NW_015821640.1	12209	3.26	0.000567	-	Promoter	ribosomal protein S4, mitochondrial
LOC107785577	NW_015912333.1	15823	3.26	0.00055	-	UTR5	phosphopantetheine adenylyltransferase-like
LOC107819246	NW_015821640.1	5536	3.25	0.000571	-	Promoter	NADH-ubiquinone oxidoreductase chain 6-like
LOC107819247	NW_015821640.1	5536	3.25	0.000571	-	Intron	ribosomal protein S4, mitochondrial
LOC107814392	NW_015808354.1	9559	3.24	0.000604	+	Promoter	protein SMG7-like, transcript variant X4
LOC107806606	NW_015942954.1	155514	3.24	0.000595	+	Intron	uncharacterized LOC107806606	Uncharacterized
LOC107792561	NW_015921290.1	171422	3.22	0.000645	-	Promoter	uncharacterized LOC107792561	Uncharacterized
LOC107798856	NW_015930317.1	8328	3.22	0.000645	+	Intron	7-methylxanthosine synthase 1-like
LOC107811735	NW_015952631.1	977	3.22	0.00064	+	Promoter	uncharacterized LOC107811735	Uncharacterized
LOC107784255	NW_015910811.1	2585	3.21	0.000675	-	AfterGene	uncharacterized LOC107784255	Uncharacterized
LOC107784256	NW_015910811.1	2585	3.21	0.000675	-	Intron	uncharacterized LOC107784256	Uncharacterized
LOC107821859	NW_015829606.1	120695	3.21	0.000669	-	Intron	uncharacterized LOC107821859	Uncharacterized
LOC107817625	NW_015816839.1	51865	3.21	0.000666	-	Intron	splicing factor, arginine/serine-rich 19-like
LOC107826256	NW_015843345.1	1560	3.2	0.000699	+	Promoter	ubiquinone biosynthesis O-methyltransferase, mitochondrial-like
LOC107789386	NW_015799768.1	37416	3.18	0.000726	-	Intron	uncharacterized LOC107789386	Uncharacterized
LOC107769905	NW_015795565.1	2566	3.17	0.000775	+	EarlyPromoter	leucine-rich repeat extensin-like protein 5
LOC107810360	NW_015804850.1	783	3.17	0.000769	+	UTR5	uncharacterized LOC107810360	Uncharacterized
LOC107828226	NW_015849918.1	9360	3.17	0.000767	-	Intron	rhomboid-like protein 11, chloroplastic
LOC107797405	NW_015928128.1	55610	3.17	0.000762	+	EarlyPromoter	uncharacterized LOC107797405	Uncharacterized
LOC107778168	NW_015903728.1	52503	3.16	0.000801	+	Exon	uncharacterized LOC107778168	Uncharacterized
LOC107790556	NW_015918539.1	73047	3.16	0.000783	-	Promoter	protein phosphatase 2C 70-like
LOC107795993	NW_015926107.1	44408	3.16	0.000779	+	Intron	probable protein phosphatase 2C 60
LOC107830591	NW_015858043.1	75181	3.15	0.000819	+	Promoter	anthranilate phosphoribosyltransferase, chloroplastic-like
LOC107819246	NW_015821640.1	6530	3.15	0.000812	-	Promoter	NADH-ubiquinone oxidoreductase chain 6-like
LOC107819247	NW_015821640.1	6530	3.15	0.000812	-	Intron	ribosomal protein S4, mitochondrial
LOC107802160	NW_015935209.1	7846	3.14	0.000849	+	Intron	tRNA (cytosine(34)-C(5))-methyltransferase-like, transcript variant X1
LOC107809026	NW_015947333.1	96774	3.14	0.000832	+	Promoter	uncharacterized LOC107809026	Uncharacterized
LOC107821090	NW_015827174.1	14211	3.13	0.000886	-	Intron	vacuolar protein sorting-associated protein 51 homolog
LOC107804933	NW_015939995.1	36246	3.13	0.000879	+	Exon	uncharacterized LOC107804933	Uncharacterized
LOC107798482	NW_015801767.1	198658	3.13	0.000865	-	Intron	uncharacterized LOC107798482	Uncharacterized
LOC107808025	NW_015945495.1	35146	3.12	0.000901	-	AfterGene	GPN-loop GTPase 1-like, transcript variant X6
LOC107808029	NW_015945495.1	35146	3.12	0.000901	-	Promoter	TFIIH basal transcription factor complex helicase XPB subunit-like
LOC107779889	NW_015905613.1	611	3.12	0.000894	+	Promoter	uncharacterized mitochondrial protein ymf1-like
LOC107798242	NW_015929410.1	17385	3.11	0.00094	+	Promoter	AUGMIN subunit 1-like, transcript variant X2
LOC107779415	NW_015905149.1	180709	3.11	0.000935	-	Promoter	polygalacturonase-like
LOC107778168	NW_015903728.1	47478	3.11	0.000934	+	Exon	uncharacterized LOC107778168	Uncharacterized
LOC107814387	NW_015808339.1	5087	3.09	0.000984	+	AfterGene	uncharacterized mitochondrial protein ymf1-like
LOC107830771	NW_015858433.1	230332	3.08	0.00105	-	EarlyPromoter	probable protein phosphatase 2C 58, transcript variant X3
LOC107787902	NW_015915127.1	213711	3.08	0.00104	+	Promoter	uncharacterized LOC107787902	Uncharacterized
LOC107819858	NW_015823511.1	44151	3.08	0.00104	-	Promoter	eukaryotic initiation factor 4A-I-like, transcript variant X4
LOC107770242	NW_015890340.1	17722	3.06	0.00112	-	Promoter	protein PLANT CADMIUM RESISTANCE 8-like
LOC107770243	NW_015890340.1	17722	3.06	0.00112	-	AfterGene	probable plastidic glucose transporter 2
LOC107796386	NW_015926658.1	28763	3.06	0.0011	+	Promoter	uncharacterized LOC107796386	Uncharacterized
LOC107801861	NW_015934740.1	25640	3.04	0.00119	+	Promoter	uncharacterized LOC107801861	Uncharacterized
LOC107766668	NW_015886814.1	166381	3.04	0.00118	+	UTR5	protein DETOXIFICATION 48-like
LOC107779404	NW_015905140.1	26305	3.03	0.00122	+	Promoter	transcription factor RAX3-like	RAX
LOC107821297	NW_015827807.1	5762	3.03	0.00122	+	Intron	uncharacterized LOC107821297	Uncharacterized
LOC107778168	NW_015903728.1	51775	3.01	0.00131	+	Exon	uncharacterized LOC107778168	Uncharacterized
LOC107778168	NW_015903728.1	49594	2.98	0.00145	+	Exon	uncharacterized LOC107778168	Uncharacterized
LOC107831082	NW_015859350.1	40148	2.98	0.00145	-	Promoter	thymocyte nuclear protein 1-like
LOC107831083	NW_015859350.1	40148	2.98	0.00145	-	AfterGene	amino acid transporter ANTL1-like
LOC107798267	NW_015929443.1	63464	2.98	0.00143	+	AfterGene	FRIGIDA-like protein 5, transcript variant X2
LOC107784804	NW_015911498.1	43106	2.98	0.00142	+	Intron	tripeptidyl-peptidase 2-like, transcript variant X1
LOC107800555	NW_015932781.1	38953	2.97	0.0015	-	Intron	26S protease regulatory subunit 6A homolog, transcript variant X1
LOC107822047	NW_015830061.1	110786	2.97	0.0015	+	Intron	type IV inositol polyphosphate 5-phosphatase 3-like, transcript variant X1
LOC107816460	NW_015813709.1	578	2.97	0.00148	-	EarlyPromoter	ribulose bisphosphate carboxylase large chain-like
LOC107769160	NW_015889159.1	7488	2.96	0.00154	-	AfterGene	cytochrome b6
LOC107782781	NW_015908956.1	211159	2.96	0.00154	+	AfterGene	uncharacterized LOC107782781	Uncharacterized
LOC107823291	NW_015833798.1	2312	2.96	0.00154	-	Intron	tropomyosin-like
LOC107819779	NW_015823258.1	231	2.96	0.00152	+	Promoter	uncharacterized LOC107819779	Uncharacterized
LOC107817277	NW_015815959.1	188934	2.95	0.00157	-	Promoter	G-type lectin S-receptor-like serine/threonine-protein kinase SD2-5
LOC107772705	NW_015895371.1	52076	2.94	0.00164	-	Promoter	stress-induced protein KIN2-like
LOC107824938	NW_015839289.1	4938	2.92	0.00177	+	Promoter	NAP1-related protein 2-like
LOC107803840	NW_015803155.1	1297	2.92	0.00175	+	AfterGene	60S ribosomal protein L5, mitochondrial-like
LOC107790410	NW_015918365.1	4894	2.91	0.0018	+	Promoter	uncharacterized LOC107790410, transcript variant X2	Uncharacterized
LOC107830461	NW_015857664.1	1172	2.88	0.002	+	Promoter	30S ribosomal protein S3-like
LOC107793237	NW_015922206.1	94767	2.87	0.00204	-	UTR5	uncharacterized LOC107793237, transcript variant X2	Uncharacterized
LOC107792951	NW_015921812.1	21071	2.86	0.00214	+	Promoter	anthocyanidin reductase-like
LOC107816412	NW_015813605.1	317	2.86	0.00211	+	Promoter	uncharacterized LOC107816412	Uncharacterized
LOC107760369	NW_015869861.1	5491	2.85	0.00222	+	AfterGene	FKBP12-interacting protein of 37 kDa-like
LOC107792921	NW_015921758.1	23060	2.85	0.00222	-	Intron	plastidic ATP/ADP-transporter-like
LOC107784650	NW_015911305.1	46851	2.85	0.0022	+	EarlyPromoter	Werner Syndrome-like exonuclease
LOC107778168	NW_015903728.1	54590	2.82	0.00237	+	AfterGene	uncharacterized LOC107778168	Uncharacterized
LOC107798401	NW_015929605.1	50336	2.8	0.00254	-	AfterGene	polyneuridine-aldehyde esterase-like
LOC107798402	NW_015929605.1	50336	2.8	0.00254	-	Intron	probable esterase PIR7A
LOC107801577	NW_015934289.1	156057	2.79	0.00262	+	Exon	uncharacterized LOC107801577	Uncharacterized
LOC107807111	NW_015943965.1	2874	2.79	0.0026	-	AfterGene	probable zinc metalloprotease EGY1, chloroplastic
LOC107769679	NW_015889721.1	21189	2.78	0.00275	-	Intron	transcriptional corepressor LEUNIG_HOMOLOG-like, transcript variant X4
LOC107805314	NW_015940684.1	40208	2.78	0.00275	+	Promoter	uncharacterized WD repeat-containing protein C2A9.03-like
LOC107830201	NW_015856563.1	107700	2.78	0.00274	-	Intron	uncharacterized LOC107830201, transcript variant X1	Uncharacterized
LOC107811967	NW_015805172.1	34365	2.78	0.00273	-	Promoter	probable mitochondrial intermediate peptidase, mitochondrial, transcript variant X3
LOC107803053	NW_015936641.1	3234	2.78	0.00269	+	Intron	uncharacterized LOC107803053	Uncharacterized
LOC107814387	NW_015808339.1	2754	2.77	0.00284	+	Promoter	uncharacterized mitochondrial protein ymf1-like
LOC107832665	NW_015864496.1	2332	2.77	0.00279	+	EarlyPromoter	serine/threonine-protein kinase STY46-like, transcript variant X1
LOC107832269	NW_015863179.1	634	2.76	0.00293	+	EarlyPromoter	cytochrome c biogenesis CcmF C-terminal-like mitochondrial protein
LOC107819246	NW_015821640.1	1642	2.76	0.0029	-	AfterGene	NADH-ubiquinone oxidoreductase chain 6-like
LOC107823291	NW_015833798.1	1064	2.76	0.00289	-	Intron	tropomyosin-like
LOC107770982	NW_015891089.1	47518	2.75	0.00302	+	Intron	probable arabinosyltransferase ARAD1
LOC107804933	NW_015939995.1	35634	2.75	0.00294	+	Exon	uncharacterized LOC107804933	Uncharacterized
LOC107761612	NW_015873978.1	9404	2.73	0.00321	-	Intron	NADH dehydrogenase [ubiquinone] iron-sulfur protein 2-like
LOC107822497	NW_015831486.1	29314	2.73	0.00318	-	Promoter	uncharacterized LOC107822497	Uncharacterized
LOC107775088	NW_015900207.1	99911	2.73	0.00314	-	Intron	flavonol 3-sulfotransferase-like
LOC107799651	NW_015931475.1	62612	2.72	0.00327	+	Promoter	uncharacterized LOC107799651	Uncharacterized
LOC107819249	NW_015821640.1	15871	2.72	0.00324	-	AfterGene	ubiquinone biosynthesis O-methyltransferase, mitochondrial-like
LOC107808817	NW_015946938.1	479	2.72	0.00322	+	UTR5	F-box protein PP2-B10-like
LOC107823885	NW_015835857.1	50402	2.71	0.0034	+	Promoter	putative pentatricopeptide repeat-containing protein At5g43820, transcript variant X2
LOC107823887	NW_015835857.1	50402	2.71	0.0034	-	UTR5	uncharacterized LOC107823887	Uncharacterized
LOC107799651	NW_015931475.1	60524	2.71	0.00333	+	Promoter	uncharacterized LOC107799651	Uncharacterized
LOC107759713	NW_015867686.1	6704	2.7	0.00345	-	Intron	E3 ubiquitin-protein ligase SHPRH-like
LOC107831613	NW_015861192.1	68314	2.69	0.00358	+	Intron	NAC domain-containing protein 76-like	NAC
LOC107832269	NW_015863179.1	1581	2.69	0.00352	+	AfterGene	cytochrome c biogenesis CcmF C-terminal-like mitochondrial protein
LOC107760465	NW_015870210.1	825	2.68	0.00372	-	Intron	uncharacterized LOC107760465	Uncharacterized
LOC107788102	NW_015915441.1	3464	2.68	0.00369	+	EarlyPromoter	sugar transporter ERD6-like 10
LOC107827415	NW_015847361.1	30407	2.68	0.00369	-	Promoter	uncharacterized mitochondrial protein AtMg00810-like
LOC107787902	NW_015915127.1	216156	2.67	0.00384	+	UTR5	uncharacterized LOC107787902	Uncharacterized
LOC107801086	NW_015933642.1	13729	2.67	0.0038	+	Promoter	sugar transport protein 12-like
LOC107820999	NW_015826912.1	5275	2.67	0.00379	+	Promoter	uncharacterized mitochondrial protein AtMg00860-like
LOC107819246	NW_015821640.1	4730	2.67	0.00374	-	EarlyPromoter	NADH-ubiquinone oxidoreductase chain 6-like
LOC107819247	NW_015821640.1	4730	2.67	0.00374	-	Intron	ribosomal protein S4, mitochondrial
LOC107784887	NW_015911574.1	45550	2.66	0.00393	-	Intron	COP9 signalosome complex subunit 2-like
LOC107815186	NW_015810417.1	3099	2.66	0.0039	+	AfterGene	serine/threonine-protein phosphatase 7 long form homolog
LOC107815187	NW_015810417.1	3099	2.66	0.0039	+	Intron	uncharacterized LOC107815187	Uncharacterized
LOC107803053	NW_015936641.1	2897	2.65	0.00405	+	Intron	uncharacterized LOC107803053	Uncharacterized
LOC107803500	NW_015937438.1	8374	2.65	0.00405	-	UTR5	magnesium transporter MRS2-5-like
LOC107790870	NW_015919042.1	62266	2.64	0.00416	+	Intron	uncharacterized LOC107790870	Uncharacterized
LOC107782815	NW_015908993.1	38918	2.64	0.0041	-	Promoter	RNA-directed DNA polymerase homolog
LOC107783419	NW_015909747.1	19492	2.64	0.00409	+	EarlyPromoter	glyoxylate/succinic semialdehyde reductase 2, chloroplastic-like
LOC107789774	NW_015917555.1	21885	2.63	0.0043	-	Promoter	transcription factor RAX3-like	RAX
LOC107795993	NW_015926107.1	43974	2.63	0.00426	+	Intron	probable protein phosphatase 2C 60
LOC107802336	NW_015935507.1	22222	2.62	0.00439	+	Intron	uncharacterized protein At1g28695-like
LOC107768390	NW_015888425.1	18818	2.61	0.00453	-	AfterGene	RHOMBOID-like protein 9, chloroplastic, transcript variant X1
LOC107814387	NW_015808339.1	2154	2.6	0.00461	+	Promoter	uncharacterized mitochondrial protein ymf1-like
LOC107830461	NW_015857664.1	3001	2.59	0.00475	+	AfterGene	30S ribosomal protein S3-like
LOC107806010	NW_015941925.1	33825	2.58	0.00498	+	UTR5	zinc finger CCCH domain-containing protein 62-like	zinc finger
LOC107798505	NW_015929757.1	283956	2.58	0.00496	-	Promoter	uncharacterized LOC107798505	Uncharacterized
LOC107794687	NW_015924319.1	50845	2.58	0.00494	-	Promoter	uncharacterized LOC107794687	Uncharacterized
LOC107801971	NW_015934897.1	632	2.58	0.00494	+	Exon	uncharacterized LOC107801971	Uncharacterized
LOC107803362	NW_015937216.1	28278	2.55	0.00532	+	Intron	peptidyl-prolyl cis-trans isomerase CYP40-like, transcript variant X2
LOC107785637	NW_015912385.1	125916	2.54	0.00554	+	Promoter	NADH-ubiquinone oxidoreductase chain 4-like
LOC107782873	NW_015909025.1	31969	2.54	0.00551	-	Intron	probable DNA helicase MCM9
LOC107806782	NW_015803862.1	3485	2.54	0.00551	-	Intron	uncharacterized LOC107806782	Uncharacterized
LOC107823541	NW_015834677.1	19215	2.53	0.00573	-	Promoter	uncharacterized LOC107823541	Uncharacterized
LOC107797358	NW_015928075.1	74929	2.53	0.0057	+	Intron	uncharacterized LOC107797358, transcript variant X1	Uncharacterized
LOC107817277	NW_015815959.1	188182	2.53	0.0057	-	Promoter	G-type lectin S-receptor-like serine/threonine-protein kinase SD2-5
LOC107796684	NW_015927063.1	85686	2.53	0.00563	+	UTR3	uncharacterized LOC107796684	Uncharacterized
LOC107765842	NW_015885938.1	51945	2.52	0.00593	-	Promoter	UPF0496 protein At1g20180-like
LOC107780904	NW_015906828.1	18491	2.52	0.00589	+	Intron	uncharacterized LOC107780904	Uncharacterized
LOC107769893	NW_015889938.1	120584	2.52	0.00583	+	EarlyPromoter	uncharacterized LOC107769893	Uncharacterized
LOC107768440	NW_015788005.1	21766	2.51	0.00601	-	Promoter	uncharacterized LOC107768440, transcript variant X1	Uncharacterized
LOC107784735	NW_015911410.1	81884	2.5	0.00628	+	Intron	dynamin-related protein 5A-like
LOC107804577	NW_015939350.1	59147	2.5	0.00622	+	Promoter	purine permease 3-like, transcript variant X1
LOC107768953	NW_015888964.1	39679	2.5	0.00616	+	AfterGene	uncharacterized LOC107768953, transcript variant X1	Uncharacterized
LOC107814092	NW_015807637.1	6820	2.49	0.00633	-	AfterGene	membrane steroid-binding protein 2-like
LOC107823291	NW_015833798.1	175	2.49	0.0063	-	AfterGene	tropomyosin-like
LOC107768834	NW_015888838.1	137594	2.48	0.00654	-	AfterGene	uncharacterized LOC107768834	Uncharacterized
LOC107782781	NW_015908956.1	210602	2.47	0.00674	+	UTR3	uncharacterized LOC107782781	Uncharacterized
LOC107796449	NW_015926729.1	11110	2.46	0.007	-	Promoter	G-type lectin S-receptor-like serine/threonine-protein kinase At4g27290
LOC107765065	NW_015885154.1	471	2.46	0.00694	+	Promoter	spore coat protein SP96-like
LOC107768341	NW_015888389.1	100237	2.46	0.00685	+	UTR5	uncharacterized LOC107768341	Uncharacterized
LOC107775864	NW_015901085.1	87344	2.43	0.00765	+	Promoter	THO complex subunit 6-like, transcript variant X1
LOC107809414	NW_015948182.1	36750	2.43	0.00751	+	Intron	26S protease regulatory subunit 6B homolog, transcript variant X1
LOC107817284	NW_015815963.1	20827	2.43	0.00749	-	Intron	K(+) efflux antiporter 4-like
LOC107793427	NW_015922510.1	75751	2.43	0.00748	-	Promoter	transcription termination factor 1-like, transcript variant X3
LOC107798471	NW_015801767.1	190091	2.42	0.00786	-	Intron	uncharacterized LOC107798471	Uncharacterized
LOC107760974	NW_015871942.1	49032	2.42	0.00776	-	Promoter	alpha-1,4-glucan-protein synthase [UDP-forming] 1-like
LOC107787138	NW_015914121.1	69197	2.41	0.00807	+	Intron	la-related protein 1C-like
LOC107828257	NW_015850037.1	3534	2.4	0.00815	+	Promoter	coatomer subunit zeta-2-like
LOC107764032	NW_015882151.1	3169	2.39	0.0084	-	EarlyPromoter	uncharacterized LOC107764032	Uncharacterized
LOC107770681	NW_015890789.1	89253	2.39	0.00837	+	Promoter	uncharacterized LOC107770681	Uncharacterized
LOC107799602	NW_015931397.1	3476	2.39	0.00832	-	Intron	ELMO domain-containing protein C-like, transcript variant X2
LOC107774778	NW_015899873.1	11148	2.38	0.00867	+	Promoter	ribosomal protein S1, mitochondrial-like
LOC107803044	NW_015936605.1	91365	2.37	0.00899	+	Intron	probable plastidic glucose transporter 1, transcript variant X1
LOC107816476	NW_015813753.1	13262	2.36	0.00925	+	Intron	uncharacterized protein At1g04910-like
LOC107818418	NW_015819061.1	7042	2.36	0.00918	+	Intron	probable receptor-like protein kinase At5g15080
LOC107801076	NW_015933633.1	26471	2.36	0.00902	-	AfterGene	uncharacterized LOC107801076	Uncharacterized
LOC107763905	NW_015881826.1	51581	2.35	0.00934	+	UTR3	uncharacterized LOC107763905	Uncharacterized
LOC107826591	NW_015844619.1	63869	2.34	0.00971	-	AfterGene	RING-H2 finger protein ATL18-like
LOC107831217	NW_015859737.1	95324	2.33	0.0099	-	Promoter	transcription factor bHLH112-like	bHLH
LOC107830201	NW_015856563.1	109437	2.33	0.00981	-	Intron	uncharacterized LOC107830201, transcript variant X1	Uncharacterized
LOC107776540	NW_015901899.1	113618	2.32	0.01	+	Intron	importin-5-like, transcript variant X2
LOC107795990	NW_015926101.1	6788	2.32	0.01	-	Intron	uncharacterized LOC107795990	Uncharacterized
LOC107824285	NW_015837035.1	18448	2.32	0.01	-	Promoter	uncharacterized LOC107824285	Uncharacterized
LOC107824286	NW_015837035.1	18448	2.32	0.01	+	UTR5	nuclear pore complex protein NUP50A-like
LOC107776117	NW_015901419.1	4293	2.31	0.01	+	Intron	serine-threonine kinase receptor-associated protein-like
LOC107777826	NW_015903418.1	34912	2.31	0.01	-	Intron	K(+) efflux antiporter 4-like
LOC107766273	NW_015886387.1	17972	2.3	0.01	+	UTR5	lysine--tRNA ligase, cytoplasmic-like, transcript variant X1
LOC107770071	NW_015890160.1	11049	2.3	0.01	-	Intron	gibberellin 2-beta-dioxygenase 2-like
LOC107772445	NW_015893792.1	159601	2.3	0.01	+	Intron	uncharacterized LOC107772445	Uncharacterized
LOC107772446	NW_015893792.1	159601	2.3	0.01	+	Promoter	uncharacterized LOC107772446	Uncharacterized
LOC107802073	NW_015935062.1	129059	2.3	0.01	+	Exon	uncharacterized LOC107802073	Uncharacterized
LOC107816999	NW_015815271.1	13896	2.3	0.01	-	AfterGene	probable rhamnogalacturonate lyase B
LOC107769254	NW_015889240.1	11375	2.29	0.01	-	Intron	formin-like protein 3
LOC107798064	NW_015929108.1	2798	2.29	0.01	-	AfterGene	probable aquaporin PIP-type pTOM75	Aquaporin	PIP
LOC107799731	NW_015931582.1	14732	2.29	0.01	-	Intron	AP-1 complex subunit mu-2-like
LOC107764234	NW_015882770.1	26581	2.28	0.01	+	Intron	pre-mRNA-processing factor 19-like, transcript variant X1
LOC107764235	NW_015882770.1	26581	2.28	0.01	+	Exon	uncharacterized LOC107764235	Uncharacterized
LOC107784735	NW_015911410.1	78003	2.28	0.01	+	Intron	dynamin-related protein 5A-like
LOC107806154	NW_015942218.1	23407	2.28	0.01	-	UTR5	nuclear ribonuclease Z-like, transcript variant X3
LOC107785745	NW_015912503.1	22255	2.27	0.01	-	Intron	pentatricopeptide repeat-containing protein At2g33760-like
LOC107785746	NW_015912503.1	22255	2.27	0.01	+	Promoter	putative pentatricopeptide repeat-containing protein At5g59900
LOC107786750	NW_015913743.1	148109	2.27	0.01	+	Promoter	transcription initiation factor TFIID subunit 6-like
LOC107763034	NW_015878856.1	1213	2.26	0.01	+	AfterGene	uncharacterized LOC107763034	Uncharacterized
LOC107770309	NW_015890401.1	2672	2.25	0.01	-	UTR3	la-related protein 1A-like, transcript variant X1
LOC107807040	NW_015943827.1	106855	2.25	0.01	+	Intron	F-box protein SKIP23-like
LOC107779781	NW_015905492.1	77073	2.24	0.01	-	Promoter	uncharacterized LOC107779781	Uncharacterized
LOC107808567	NW_015946484.1	1811	2.24	0.01	+	Intron	craniofacial development protein 2-like
LOC107819567	NW_015822552.1	871	2.24	0.01	-	Intron	uncharacterized LOC107819567	Uncharacterized
LOC107831536	NW_015860957.1	86160	2.24	0.01	-	Promoter	plant UBX domain-containing protein 1-like
LOC107788459	NW_015915865.1	1188	2.23	0.01	+	Exon	uncharacterized LOC107788459	Uncharacterized
LOC107802095	NW_015935091.1	48123	2.23	0.01	-	Intron	uncharacterized LOC107802095	Uncharacterized
LOC107814387	NW_015808339.1	3979	2.22	0.01	+	Intron	uncharacterized mitochondrial protein ymf1-like
LOC107771670	NW_015891736.1	34658	2.21	0.01	+	Intron	probable phosphoribosylformylglycinamidine synthase, chloroplastic/mitochondrial
LOC107805316	NW_015940684.1	19911	2.21	0.01	-	Intron	importin beta-like SAD2, transcript variant X2
LOC107815582	NW_015789503.1	17264	2.2	0.01	-	Intron	ABSCISIC ACID-INSENSITIVE 5-like protein 2	ABA
LOC107816011	NW_015812448.1	2236	2.2	0.01	+	Exon	uncharacterized LOC107816011	Uncharacterized
LOC107771076	NW_015891161.1	62234	2.19	0.01	-	Intron	reticulon-like protein B2, transcript variant X2
LOC107800283	NW_015802354.1	10371	2.19	0.01	+	Intron	uncharacterized LOC107800283	Uncharacterized
LOC107809423	NW_015804592.1	110162	2.19	0.01	+	Intron	cellulose synthase A catalytic subunit 3 [UDP-forming], transcript variant X1
LOC107796684	NW_015927063.1	83601	2.18	0.01	+	UTR5	uncharacterized LOC107796684	Uncharacterized
LOC107798482	NW_015801767.1	197804	2.18	0.01	-	Intron	uncharacterized LOC107798482	Uncharacterized
LOC107791981	NW_015800422.1	149770	2.17	0.01	-	Promoter	uncharacterized LOC107791981	Uncharacterized
LOC107827369	NW_015847249.1	8347	2.17	0.01	+	Promoter	succinyl-CoA ligase [ADP-forming] subunit beta, mitochondrial
