## Supplementary material for "From Genes to Glands: Unraveling the Pivotal Influence of NtAGL66, an AGAMOUS-like Transcription Factor, on Glandular Trichome Development in *Nicotiana tabacum*": Table S6

### Sheet: Sheet1
	Primer name	Primer sequence
Cloning*	AGL66_F_Att1	aaaaagcaggcttaATGGGGAGAGTAAAGCTTCAGATC
	AGL66_R_Att2	agaaagctgggttTAGGTGATCTTGGTTCACCGG
	pAGL66_F_KpnI	atagaaaagttgtCATAGCATATTTGTCTAGTTTGCTACTGAGG
	pAGL66_R_XmaI	ttgtacaaacttCCACACCTTTTTAGGTAAGGATGC
	AGL66 EMSA F_NcoI	CATACCATGGGGAGAGTAAAGCT
	AGL66_EMSA_R_BglII	CATAAGATCTTAGGTGATCTTGGTTCACC
	pGL2 AttB1r R	TTGTACAAACTTGGGCAGTAGAGTGATTGGATT
	pGL2 AttB4 F	ATAGAAAAGTTGCTTGAGCATGCCACCAATTT
qPCR	AGL66_qPCR_F	GATCATCTGAGTCCACCAAATAATC
	AGL66_qPCR_R	TTGTGCCTCAGGAAAGGG
gRNA	gRNA1	AATCTCCCCGAACATGATCG
	gRNA2	TGCATCACAGAATGTGAACG
EMSA	AGL66_EMSA_ProbeF	[Cyanine3] agacggatccattgcaataAAAGAAAAAAatcctgtaggaattcgga
	AGL66_EMSA_ProbeR	tccgaattcctacaggatTTTTTTCTTTtattgcaatggatccgtct
* Uppercase letters refer to amplified sequences while lowercase letter to overhang necessary for cloning

### Sheet: Sheet2
AGL66_F		aaaaagcaggcttaATGGGGAGAGTAAAGCTTC
AGL66_R		agaaagctgggttTAGGTGATCTTGGTTCACC
pAGL66_F_v10		atagaaaagttgtCATAGCATATTTGTCTAGTTTGCTACTGAGG
pAGL66_F_v11		atagaaaagttgtCAATAGATAAATTGTACCCCAAGAGTAAATGC
pAGL66_R_v10		ttgtacaaacttTATTATTCTGTAGAACTACTATCCCCACACC
pAGL66_R_v11		ttgtacaaacttCCACACCTTTTTAGGTAAGGATGC
AGL66_F		aaaaagcaggcttaATGGGGAGAGTAAAGCTTCAGATC
AGL66_R		agaaagctgggttTAGGTGATCTTGGTTCACCGG
pAGL66_seq		AAACAATCAATGGACTTATG
AGL66_F_v2		aaaaagcaggcttaATGGGGAGAGTAAAGCTTCAGATCAAAAAAATAGAG
AGL66_R_v2		agaaagctgggttTAGGTGATCTTGGTTCACCGGAGTG
AGL66_qPCR_F		GATCATCTGAGTCCACCAAATAATC
AGL66_qPCR_R		TTGTGCCTCAGGAAAGGG
AGL66_CRISPR_F1		CATTGAAGATATTATGGCACG
AGL66_CRISPR_F2		TTATGTTCTCTCCTTCTGGTAG
AGL66_CRISPR_R1		CGATTATTTGGTGGACTC
AGL66_CRISPR_R2		GCATTATTGACATCAATGATGC
AGL66_EMSA_ProbeF	[Cyanine3]	agacggatccattgcaataAAAGAAAAAAatcctgtaggaattcgga
AGL66_EMSA_ProbeR		tccgaattcctacaggatTTTTTTCTTTtattgcaatggatccgtct
AGL66_EMSA_ProbeFmut	[Cyanine3]	agacggatccattgcaataATTTAAAAAAatcctgtaggaattcgga
AGL66_EMSA_ProbeRmut		tccgaattcctacaggatTTTTTTAAATtattgcaatggatccgtct
